# Proteome-Wide Analysis of ADAR-mediated Messenger RNA Editing During Fruit Fly Ontogeny

**DOI:** 10.1101/2020.05.07.082404

**Authors:** Anna A. Kliuchnikova, Anton O. Goncharov, Lev I. Levitsky, Mikhail A. Pyatnitskiy, Svetlana E. Novikova, Ksenia G. Kuznetsova, Mark V. Ivanov, Irina Y. Ilina, Tatyana E. Farafonova, Victor G. Zgoda, Mikhail V. Gorshkov, Sergei A. Moshkovskii

## Abstract

Adenosine-to-inosine RNA editing is an enzymatic post-transcriptional modification which modulates immunity and neural transmission in multicellular organisms. Some of its functions are enforced through editing of mRNA codons with the resulting amino acid substitutions. We identified these sites originated from the RNA editing for developmental proteomes of *Drosophila melanogaster* at the protein level using available proteomic data for fifteen stages of fruit fly development from egg to imago and fourteen time points of embryogenesis. In total, 42 sites each belonging to a unique protein were found including four sites related to embryogenesis. The interactome analysis has revealed that most of the edited proteins are associated with synaptic vesicle trafficking and actomyosin organization. Quantitation data analysis suggested the existence of phase-specific RNA editing regulation by yet unknown mechanisms. These results support transcriptome analyses showing that a burst in RNA editing occurs during insect metamorphosis from pupa to imago. Further, targeted proteomics was employed to quantify edited and genomically encoded versions of five proteins in brains of larvae, pupae, and imago insects showing a clear trend towards an increase in editing rate for all of them. Our results may help to reveal the protein functions in physiological effects of RNA editing.

**Significance:** Adenosine-to-inosine RNA editing has multiple effects on body functions in many multicellular organisms from insects and molluscs to humans. Recent studies show that at least some of these effects are mediated by changes in protein sequences due to editing of codons in mRNA. However, it is not known how exactly the edited proteins can participate in RNA editing-mediated pathways. Moreover, most studies of edited proteins are based on the deduction of protein sequence changes from analysis of transcriptome without measurements of proteins themselves. Earlier, we explored for the first time the edited proteins of *Drosophila melanogaster* proteome. In this work, we continued the proteome-wide analysis of RNA editome using shotgun proteomic data of ontogeny phases of this model insect. It was found that non-synonymous RNA editing, which led to translation of changed proteins, is specific to the life cycle phase. Identification of tryptic peptides containing edited protein sites provides a basis for further direct and quantitative analysis of their editing rate by targeted proteomics. The latter was demonstrated in this study by multiple reaction monitoring experiments which were used to observe the dynamics of editing in selected brain proteins during developmental phases of fruit fly.

**Highlights:**

- Proteogenomic approach was applied to shotgun proteomics data of fruit fly ontogeny for identification of proteoforms originating from adenosine-to-inosine RNA editing.
- Edited proteins identified at all life cycle stages are enriched in annotated protein-protein interactions at statistically significant level with many of them associated with actomyosin and synaptic vesicle functions.
- Proteome-wide RNA editing event profiles were found specific to life cycle phase and independent of the protein abundances.
- A majority of RNA editing events at the protein level was observed after metamorphosis in late pupae to adult insects, which was consistent with transcriptome data.
- Targeted proteomic analysis of five selected edited sites and their genomic counterparts in brains for three phases of the fruit fly life cycle have demonstrated a clear increase in editing rate of up to 80% for the endophilin A protein in adult flies.
