## Supplementary material for "Proteome-Wide Analysis of ADAR-mediated Messenger RNA Editing During Fruit Fly Ontogeny": Suppl. Table 2. A-to-I-edited peptide hits reported by IdentiPy from reanalyzed data of ProteomeXchange dataset PXD005713.

### Sheet: 2a
Supporting Information Table 2a. PSM of A-to-I-edited peptide hits reported by IdentiPy from reanalyzed data of ProteomeXchange dataset PXD005713 for fruit fly embryogenesis stages. Primary identifications of edited sites were filtered to avoid reporting false positive hits.
genename	peptide	>tr|UniProt ID|gene name	Genomic coordinate	modifications	PSM_sum	aa_subs	0 h	1 h	2 h	3 h	4 h	5 h	6 h	8 h	10 h	12 h	14 h	16 h	18 h	20 h
yl	VLCSPSQFACHSGEQCVDKER	>tr|P98163|yl	chrX:14196940:A/G:N1077S:+ NM_078596	['160.031@3', '160.031@10', '160.031@16']	88	N1077S	13	14	4	10	5	5	3	7	5	4	7	6	3	2
Aats-glupro	ALLALKGEYK	>tr|P28668|Aats-glupro	chr3R:23954270:A/G:T1078P:+ NM_079747	[]	76	T1078A	3	4	12	8	1	5	6	5	2	7	4	5	9	5
CG4230	ETIVTHDDGAPAVGMGGK	>tr|M9PB41|CG4230	chr2L:5098265:A/G:T285A:+ NM_135064	[]	41	T285A	0	2	6	5	3	1	2	6	1	4	2	5	1	3
yl	VLCSPSQFACHSGEQCVDK	>tr|P98163|yl	chrX:14196940:A/G:N1077S:+ NM_078596	['160.031@3', '160.031@10', '160.031@16']	28	N1077S	11	4	5	2	2	0	1	1	1	0	1	0	0	0
woc	APLTLDSDLPPGSAGSSK	>tr|Q9VB55-m|woc	chr3R:27260195:A/G:S949G:- NM_001276080	[]	9	S949G	0	0	0	0	0	0	0	0	1	2	1	3	1	1
fs(1)M3	HERPLFVLR	>tr|Q9W451|fs(1)M3	chrX:5963943:A/G:K72R:- NM_132056	[]	9	K72R	6	3	0	0	0	0	0	0	0	0	0	0	0	0
CG13630	AIHALAAGASSSAEQDGAYNPWPHFR	>tr|Q9VC48|CG13630	chr3R:24719046:A/G:N56S:- NM_143024	[]	7	N56S	0	0	0	0	3	0	0	1	3	0	0	0	0	0
CG10841	ILDVLFATGR	>tr|Q9VFT7|CG10841	chr3R:13634743:A/G:Q723R:+ NM_142042	[]	7	Q723R	0	0	0	0	1	1	0	1	0	2	0	1	1	0
Tfb4	QQLGSILMSAPR	>tr|Q9VPX4|Tfb4	chr2L:1150207:A/G:N111S:- NM_134730	[]	7	N111S	1	0	0	0	0	2	1	1	2	0	0	0	0	0
Msp300	LNELVAR	>tr|M9PC84|Msp300	chr2L:5143047:A/G:K6705R:+ NM_001273160	[]	6	K6705R	0	2	1	2	0	0	0	0	0	0	1	0	0	0
SF1	GNTLKAVEK	>tr|Q9VEJ1|SF1	chr3R:17543832:A/G:M422V:+ NM_079915	[]	5	M422V	0	0	0	0	0	0	0	1	0	2	2	0	0	0
CG5107	TLELIAK	>tr|Q9VBQ4|CG5107	chr3R:25505799:A/G:K175E:+ NM_143144	[]	5	K175E	0	1	2	0	0	0	0	0	0	0	0	2	0	0
CSN7	LQHLTIVSLAIR	>tr|Q9V4S8|CSN7	chr2R:8421514:A/G:K115R:+ NM_136535	[]	4	K115R	0	0	0	0	0	1	0	1	1	0	0	0	1	0
sls	VTILDATDVPR	>tr|Q9I7U4|sls	chr3L:2042849:A/G:K14863R:- NM_001274378	[]	4	K14863R	0	1	0	0	0	0	0	1	0	1	0	0	0	1
Ars2	FVQANTQELAEDK	>tr|Q9V9K7|Ars2	chr2R:6082132:A/G:K809E:- NM_165458	[]	3	K809E	0	1	0	1	0	0	0	0	0	0	1	0	0	0
CG15196	SPVSEIQIK	>tr|Q9VYZ3|CG15196	chrX:11411133:A/G:I313V:+ NM_001258695	[]	3	I313V	0	0	0	0	0	0	0	2	0	1	0	0	0	0
para	VAEVGR	>tr|P35500|para	chrX:16466692:A/G:K1712E:- NM_001201718	[]	3	K1712E	0	0	0	2	0	0	0	0	0	1	0	0	0	0
prtp	GYPTLLWIEDGR	>tr|M9PGX2|prtp	chrX:11718983:A/G:K249R:+ NM_132514	[]	2	K249R	0	0	0	1	0	0	0	1	0	0	0	0	0	0
CG32121	EAAAAAAAAAGGMALVGAK	>tr|Q8IQJ5|CG32121	chr3L:13418107:A/G:S439R:+ NM_001104129	['147.035@13']	1	S439R	0	0	0	0	0	0	0	1	0	0	0	0	0	0
lqf	EEAEQEGAK	>tr|M9PEM7|lqf	chr3L:7534099:A/G:E221G:+ NM_001104059	[]	1	E221G	0	0	0	0	0	0	0	0	0	0	1	0	0	0
EndoA	ELGEDNSVFAQALVEFGEALK	>tr|B5RIU6|EndoA	chr3R:18907574:A/G:K103R:+ NM_138767	[]	1	K103R	0	0	0	0	0	0	0	0	0	0	0	0	1	0
nocte	EPAAAAAVAAQR	>tr|Q9W2U7|nocte	chrX:10464718:A/G:Q2222P:+ NM_167231	[]	1	Q2222P	0	0	0	0	0	0	0	0	0	0	0	0	0	1
CG7945	FESVLLGCTLDDPK	>tr|Q9VUQ1|CG7945	chr3L:15521886:A/G:Q227P:+ NM_140516	['160.031@8']	1	Q227P	0	0	0	0	0	0	0	0	1	0	0	0	0	0
CG2767	FSAGAGIVR	>tr|Q9VHX4|CG2767	chr3R:8006487:A/G:N224S:- NM_141500	[]	1	N224S	1	0	0	0	0	0	0	0	0	0	0	0	0	0
ed	GGTKDQPTSATLSIIPR	>tr|Q9VQW7|ed	chr2L:4079900:A/G:N210S:+ NM_078745	[]	1	N210S	0	0	0	0	0	0	0	0	0	0	0	0	0	1
futsch	GIEAVFSR	>tr|Q9W596|futsch	chrX:1435339:A/G:E981G:+ NM_001258532	[]	1	E981G	0	0	0	0	0	0	0	0	0	0	1	0	0	0
EndoA	GLQEALQEK	>tr|B5RIU6|EndoA	chr3R:18907978:A/G:T238A:+ NM_169838	[]	1	T238A	0	0	0	0	0	0	0	0	0	0	0	1	0	0
Plap	GLTITPQDK	>tr|Q9VPY2|Plap	chr2L:1167319:A/G:E763G:- NM_079927	[]	1	E763G	0	0	0	1	0	0	0	0	0	0	0	0	0	0
lva	IATLQQDSQQLELQQLR	>tr|X2JAF1|lva	chrX:3957847:A/G:N2197S:- NM_080325	[]	1	N2197S	1	0	0	0	0	0	0	0	0	0	0	0	0	0
AP-2alpha	IIHLLNDQHMGVVTAAASLIDALVK	>tr|P91926|AP-2alpha	chr2L:411895:A/G:T219A:- NM_205885	[]	1	T219A	0	0	0	0	0	0	0	0	0	0	0	0	0	1
CSN7	KLQHLTIVSLAIR	>tr|Q9V4S8|CSN7	chr2R:8421514:A/G:K115R:+ NM_136535	[]	1	K115R	0	0	0	0	0	0	0	0	0	0	0	1	0	0
CG4406	LGIPDSQIILMIAGDMACNAR	>tr|Q8T4E1|CG4406	chrX:2009031:A/G:D89G:- NM_130612	['147.035@11', '147.035@16', '160.031@18']	1	D89G	0	0	0	0	0	0	0	0	0	0	0	1	0	0
CG8176	LSTLHLQMVQELTELVK	>tr|A8JQW1|CG8176	chr3R:9521653:A/G:K90E:+ NM_001275490	['147.035@8']	1	K90E	0	0	0	1	0	0	0	0	0	0	0	0	0	0
Spn28Dc	LTAGKIESMISR	>tr|Q9VLU4|Spn28Dc	chr2L:8005117:A/G:D382G:- NM_135328	[]	1	D382G	0	0	0	1	0	0	0	0	0	0	0	0	0	0
scrib	LTIQHDPLPPGFQEVLLSR	>tr|Q7KRY7|scrib	chr3R:26601314:A/G:K1340R:+ NM_001276058	[]	1	K1340R	0	0	0	0	0	0	0	0	0	0	0	0	1	0
CG18661	LVEMPSNNK	>tr|M9MRG1|CG18661	chr2L:8998342:A/G:K209E:+ NM_144305	[]	1	K196E	0	0	0	0	0	0	0	0	1	0	0	0	0	0
CG11828	MASLLQIEDELIGCMR	>tr|Q9VAR7|CG11828	chr3R:28923160:A/G:Y14C:+ NM_143391	['147.035@1', '160.031@14', '147.035@15']	1	Y14C	0	0	0	0	0	0	0	0	0	0	1	0	0	0
Map205	NFVVEGER	>tr|Q8IMF5|Map205	chr3R:32058568:A/G:E695G:- NM_001276225	[]	1	E695G	0	0	0	0	0	0	0	0	0	1	0	0	0	0
rha	QENLQLYSEKTGLK	>tr|Q9VBR7|rha	chr3R:25344235:A/G:E1194G:+ NM_143133	[]	1	E1194G	0	0	0	0	0	0	0	0	0	0	0	1	0	0
hig	TAGALSRPK	>tr|Q09101|hig	chr2R:9234519:A/G:K396T:+ NM_080371	[]	1	K396T	0	0	0	0	0	0	0	0	1	0	0	0	0	0
sda	TLAVEAQLR	>tr|Q9VBA3|sda	chr3R:26941727:A/G:T266A:+ NM_144487	[]	1	T266A	0	0	0	0	0	0	0	0	0	0	1	0	0	0
Dip-B	TLMLVGKGVAYDTGGADIK	>tr|Q9VFQ9|Dip-B	chr3R:13784701:A/G:T259A:+ NM_001300387	['147.035@3']	1	T259A	0	0	0	0	0	0	0	0	0	0	0	0	1	0
Tengl4	TLNKPNAYITDSTIPTIFSANMR	>tr|Q9VGU3|Tengl4	chr3R:10951118:A/G:N194S:+ NM_141781	[]	1	N194S	0	0	0	0	0	0	0	0	0	0	1	0	0	0
CG10184	TSKIANAIYELK	>tr|Q9VCK6|CG10184	chr3R:23602991:A/G:N273S:- NM_142904	[]	1	N273S	0	0	0	1	0	0	0	0	0	0	0	0	0	0
NaCP60E	TVSIMPGLR	>tr|Q9W0Y8|NaCP60E	chr2R:24904717:A/G:K229R:+ NM_166696	[]	1	K229R	0	0	0	1	0	0	0	0	0	0	0	0	0	0
CHMP2B	VEEEER	>tr|Q9VRJ5|CHMP2B	chr3L:5139853:A/G:M37V:+ NM_139690	[]	1	M37V	0	0	0	0	0	0	0	0	0	0	1	0	0	0
CG10089	VLPGLYVGSYR	>tr|Q8IQK0|CG10089	chr3L:13469044:A/G:N16S:- NM_168549	[]	1	N16S	0	0	0	1	0	0	0	0	0	0	0	0	0	0
unc-13	WSCKLTITVICAQGLMAK	>tr|Q8IM87|unc-13	chr4:878970:A/G:I1858M:- NM_001258497	['160.031@3', '160.031@11']	1	I1858M	0	0	0	0	0	0	0	0	0	0	0	1	0	0
CG42540	YLQTLNAISAEK	>tr|Q9VZA4|CG42540	chr3L:4586718:A/G:T294A:+ NM_001274492	[]	1	T294A	0	0	0	0	0	0	0	0	0	0	1	0	0	0

### Sheet: 2b
Supporting Information Table 2b. MS1 ​​Intensity values of A-to-I-edited peptide hits reported by IdentiPy from reanalyzed data of ProteomeXchange dataset PXD005713 for fruit fly embryogenesis stages. Primary identifications of edited sites were filtered to avoid reporting false positive hits.
genename	peptide	protein	Genomic coordinates	modifications	PSM_sum	aa_subs	0 h	1 h	2 h	3 h	4 h	5 h	6 h	8 h	10 h	12 h	14 h	16 h	18 h	20 h
yl	VLCSPSQFACHSGEQCVDKER	>tr|P98163|yl	chrX:14196940:A/G:N1077S:+ NM_078596	['160.031@3', '160.031@10', '160.031@16']	88	N1077S	54922922	33590841	20402206	7611166	12118131	4694291	2353621	4347398	7144811	2221465	4752863	5693204	3714142	2449433
Aats-glupro	ALLALKGEYK	>tr|P28668|Aats-glupro	chr3R:23954270:A/G:T1078P:+ NM_079747	[]	76	T1078A	3244249	3521368	8214852	3441700	2532893	3237480	3692217	2353062	2672038	2828674	1358701	4334212	6129451	4619601
CG4230	ETIVTHDDGAPAVGMGGK	>tr|M9PB41|CG4230	chr2L:5098265:A/G:T285A:+ NM_135064	[]	41	T285A	0	0	3043939	2596175	1874049	2398152	1991568	3079961	4716808	2608890	1799828	2983193	1758267	819256
yl	VLCSPSQFACHSGEQCVDK	>tr|P98163|yl	chrX:14196940:A/G:N1077S:+ NM_078596	['160.031@3', '160.031@10', '160.031@16']	28	N1077S	12088227	10088126	5232804	1704696	4036893	0	960554	2108530	1706128	0	652882	0	0	0
woc	APLTLDSDLPPGSAGSSK	>tr|Q9VB55-m|woc	chr3R:27260195:A/G:S949G:- NM_001276080	[]	9	S949G	0	0	0	0	0	0	0	0	0	0	0	0	9215478	881897
fs(1)M3	HERPLFVLR	>tr|Q9W451|fs(1)M3	chrX:5963943:A/G:K72R:- NM_132056	[]	9	K72R	12486641	6784870	0	0	0	0	0	0	0	0	0	0	0	0
CG13630	AIHALAAGASSSAEQDGAYNPWPHFR	>tr|Q9VC48|CG13630	chr3R:24719046:A/G:N56S:- NM_143024	[]	7	N56S	0	0	0	0	5948668	0	888384	818282	734984	0	0	0	0	0
CG10841	ILDVLFATGR	>tr|Q9VFT7|CG10841	chr3R:13634743:A/G:Q723R:+ NM_142042	[]	7	Q723R	0	0	0	0	574532	461676	673200	5488526	2747827	4642975	1564222	2236379	1786896	1050802
Tfb4	QQLGSILMSAPR	>tr|Q9VPX4|Tfb4	chr2L:1150207:A/G:N111S:- NM_134730	[]	7	N111S	12591198	8905467	8942787	0	6929701	7952423	10203014	6171155	5126874	11863249	0	0	4952616	4782977
Msp300	LNELVAR	>tr|M9PC84|Msp300	chr2L:5143047:A/G:K6705R:+ NM_001273160	[]	6	K6705R	0	8761168	5633915	20333309	2200944	0	0	0	0	2165063	2787265	0	0	0
SF1	GNTLKAVEK	>tr|Q9VEJ1|SF1	chr3R:17543832:A/G:M422V:+ NM_079915	[]	5	M422V	0	7018101	0	0	7977488	8249391	0	11498023	11556819	19127928	14076750	18835698	11698310	14441139
CG5107	TLELIAK	>tr|Q9VBQ4|CG5107	chr3R:25505799:A/G:K175E:+ NM_143144	[]	5	K175E	33636797	30930341	26465779	14460876	4294499	8156882	2155026	14415151	10959360	7293115	0	21585267	12400188	14788088
CSN7	LQHLTIVSLAIR	>tr|Q9V4S8|CSN7	chr2R:8421514:A/G:K115R:+ NM_136535	[]	4	K115R	0	0	0	0	0	533960	0	554608	292092	0	0	0	471866	0
sls	VTILDATDVPR	>tr|Q9I7U4|sls	chr3L:2042849:A/G:K14863R:- NM_001274378	[]	4	K14863R	0	112079484	0	47888530	100973448	42949104	41013852	54520594	56692398	66088364	31730468	112105184	39501714	72420288
Ars2	FVQANTQELAEDK	>tr|Q9V9K7|Ars2	chr2R:6082132:A/G:K809E:- NM_165458	[]	3	K809E	3588569	42369962	3545996	5142336	0	0	0	0	1036726	0	10799519	0	0	0
CG15196	SPVSEIQIK	>tr|Q9VYZ3|CG15196	chrX:11411133:A/G:I313V:+ NM_001258695	[]	3	I313V	0	0	0	0	0	0	0	2595121	0	2222661	0	0	0	0
para	VAEVGR	>tr|P35500|para	chrX:16466692:A/G:K1712E:- NM_001201718	[]	3	K1712E	0	29324561	24281904	8895966	0	0	8203460	0	19989276	29435499	8897246	13719196	19074995	32584379
prtp	GYPTLLWIEDGR	>tr|M9PGX2|prtp	chrX:11718983:A/G:K249R:+ NM_132514	[]	2	K249R	0	0	0	3197421	0	0	0	1945491	0	0	0	0	0	0
CG32121	EAAAAAAAAAGGMALVGAK	>tr|Q8IQJ5|CG32121	chr3L:13418107:A/G:S439R:+ NM_001104129	['147.035@13']	1	S439R	0	0	0	0	0	0	0	786596	0	798129	0	0	0	0
lqf	EEAEQEGAK	>tr|M9PEM7|lqf	chr3L:7534099:A/G:E221G:+ NM_001104059	[]	1	E221G	0	0	0	0	0	0	0	0	0	0	0	0	0	0
EndoA	ELGEDNSVFAQALVEFGEALK	>tr|B5RIU6|EndoA	chr3R:18907574:A/G:K103R:+ NM_138767	[]	1	K103R	0	0	0	0	0	0	0	0	0	0	0	0	618175	0
nocte	EPAAAAAVAAQR	>tr|Q9W2U7|nocte	chrX:10464718:A/G:Q2222P:+ NM_167231	[]	1	Q2222P	0	0	0	0	0	0	0	0	0	0	0	0	0	63919204
CG7945	FESVLLGCTLDDPK	>tr|Q9VUQ1|CG7945	chr3L:15521886:A/G:Q227P:+ NM_140516	['160.031@8']	1	Q227P	0	0	0	0	0	0	5750980	0	6618213	0	0	0	0	0
CG2767	FSAGAGIVR	>tr|Q9VHX4|CG2767	chr3R:8006487:A/G:N224S:- NM_141500	[]	1	N224S	2961784	4864415	5810575	2744055	0	0	0	4181250	0	0	1377649	3612455	0	0
ed	GGTKDQPTSATLSIIPR	>tr|Q9VQW7|ed	chr2L:4079900:A/G:N210S:+ NM_078745	[]	1	N210S	0	0	0	0	0	0	0	0	0	0	0	0	0	6672388
futsch	GIEAVFSR	>tr|Q9W596|futsch	chrX:1435339:A/G:E981G:+ NM_001258532	[]	1	E981G	0	0	0	0	0	0	0	0	0	0	5730831	0	1184859	0
EndoA	GLQEALQEK	>tr|B5RIU6|EndoA	chr3R:18907978:A/G:T238A:+ NM_169838	[]	1	T238A	0	0	2457067	20699294	0	0	0	0	0	16204020	0	3316966	8032399	705863
Plap	GLTITPQDK	>tr|Q9VPY2|Plap	chr2L:1167319:A/G:E763G:- NM_079927	[]	1	E763G	0	0	0	4824899	0	1526732	0	0	0	0	0	0	0	0
lva	IATLQQDSQQLELQQLR	>tr|X2JAF1|lva	chrX:3957847:A/G:N2197S:- NM_080325	[]	1	N2197S	467543	0	0	0	0	0	0	0	0	0	0	0	0	0
AP-2alpha	IIHLLNDQHMGVVTAAASLIDALVK	>tr|P91926|AP-2alpha	chr2L:411895:A/G:T219A:- NM_205885	[]	1	T219A	0	0	0	0	0	0	0	0	0	0	0	0	0	1127258
CSN7	KLQHLTIVSLAIR	>tr|Q9V4S8|CSN7	chr2R:8421514:A/G:K115R:+ NM_136535	[]	1	K115R	0	0	0	0	0	0	273707	0	461465	0	0	954651	0	0
CG4406	LGIPDSQIILMIAGDMACNAR	>tr|Q8T4E1|CG4406	chrX:2009031:A/G:D89G:- NM_130612	['147.035@11', '147.035@16', '160.031@18']	1	D89G	0	0	0	0	0	0	0	0	0	0	0	791793	0	0
CG8176	LSTLHLQMVQELTELVK	>tr|A8JQW1|CG8176	chr3R:9521653:A/G:K90E:+ NM_001275490	['147.035@8']	1	K90E	0	0	0	23918702	0	0	0	0	0	0	0	0	0	0
Spn28Dc	LTAGKIESMISR	>tr|Q9VLU4|Spn28Dc	chr2L:8005117:A/G:D382G:- NM_135328	[]	1	D382G	3318278	2187154	0	1346013	0	0	888493	1237397	0	0	0	0	0	497291
scrib	LTIQHDPLPPGFQEVLLSR	>tr|Q7KRY7|scrib	chr3R:26601314:A/G:K1340R:+ NM_001276058	[]	1	K1340R	0	0	0	0	0	0	0	0	6619577	0	0	0	0	0
CG18661	LVEMPSNNK	>tr|M9MRG1|CG18661	chr2L:8998342:A/G:K209E:+ NM_144305	[]	1	K196E	0	0	0	0	0	3488406	0	1782575	0	0	0	0	0	0
CG11828	MASLLQIEDELIGCMR	>tr|Q9VAR7|CG11828	chr3R:28923160:A/G:Y14C:+ NM_143391	['147.035@1', '160.031@14', '147.035@15']	1	Y14C	0	0	0	0	0	0	0	0	0	0	855490	0	0	0
Map205	NFVVEGER	>tr|Q8IMF5|Map205	chr3R:32058568:A/G:E695G:- NM_001276225	[]	1	E695G	0	14354709	0	2371395	0	2028176	4525684	1424926	8384771	1816104	0	0	0	3406626
rha	QENLQLYSEKTGLK	>tr|Q9VBR7|rha	chr3R:25344235:A/G:E1194G:+ NM_143133	[]	1	E1194G	0	0	0	0	0	0	0	0	0	0	0	3347858	0	0
hig	TAGALSRPK	>tr|Q09101|hig	chr2R:9234519:A/G:K396T:+ NM_080371	[]	1	K396T	0	0	0	1148368	0	0	0	0	2248834	1806154	1102407	5925052	0	0
sda	TLAVEAQLR	>tr|Q9VBA3|sda	chr3R:26941727:A/G:T266A:+ NM_144487	[]	1	T266A	0	959224	0	0	0	0	442371344	0	0	27934811	1367711	0	628306	5521484
Dip-B	TLMLVGKGVAYDTGGADIK	>tr|Q9VFQ9|Dip-B	chr3R:13784701:A/G:T259A:+ NM_001300387	['147.035@3']	1	T259A	0	0	2702922	0	133591976	0	0	1025358	0	1111832	0	0	393643	0
Tengl4	TLNKPNAYITDSTIPTIFSANMR	>tr|Q9VGU3|Tengl4	chr3R:10951118:A/G:N194S:+ NM_141781	[]	1	N194S	0	0	0	0	0	0	0	0	0	0	421310	0	0	0
CG10184	TSKIANAIYELK	>tr|Q9VCK6|CG10184	chr3R:23602991:A/G:N273S:- NM_142904	[]	1	N273S	10859624	0	0	2549553	0	0	489738	1245863	0	0	0	0	1903643	0
NaCP60E	TVSIMPGLR	>tr|Q9W0Y8|NaCP60E	chr2R:24904717:A/G:K229R:+ NM_166696	[]	1	K229R	0	58411298	58161638	64173972	81784560	47347418	42530434	40308692	86438844	2145346	45801642	59844288	59009560	43282774
CHMP2B	VEEEER	>tr|Q9VRJ5|CHMP2B	chr3L:5139853:A/G:M37V:+ NM_139690	[]	1	M37V	0	0	0	0	0	0	0	0	0	0	6983802	0	0	0
CG10089	VLPGLYVGSYR	>tr|Q8IQK0|CG10089	chr3L:13469044:A/G:N16S:- NM_168549	[]	1	N16S	0	0	0	1272990	0	0	0	0	0	0	0	0	0	0
unc-13	WSCKLTITVICAQGLMAK	>tr|Q8IM87|unc-13	chr4:878970:A/G:I1858M:- NM_001258497	['160.031@3', '160.031@11']	1	I1858M	0	0	0	0	0	0	0	0	0	0	0	0	0	0
CG42540	YLQTLNAISAEK	>tr|Q9VZA4|CG42540	chr3L:4586718:A/G:T294A:+ NM_001274492	[]	1	T294A	0	0	0	0	0	0	0	0	0	0	2100136	0	0	0

### Sheet: 2c
Supporting Information Table 2c. The protein abundance for edited peptide hits reported by IdentiPy from reanalyzed data of ProteomeXchange dataset PXD005713 for fruit fly embryogenesis stages. The protein abundance is expressed as NSAF percentiles [Zybailov BL et al., Mol Biosyst., 2007].
genename	peptide	protein	Genomic coordinates	modifications	PSM_sum	aa_subs	0 h	1 h	2 h	3 h	4 h	5 h	6 h	8 h	10 h	12 h	14 h	16 h	18 h	20 h
yl	VLCSPSQFACHSGEQCVDKER	>tr|P98163|yl	chrX:14196940:A/G:N1077S:+ NM_078596	['160.031@3', '160.031@10', '160.031@16']	88	N1077S	92.8429	90.8689	88.7765	78.2226	77.5633	69.0253	63.1229	69.7484	64.7054	63.1013	61.0333	62.6147	54.3879	52.2254
Aats-glupro	ALLALKGEYK	>tr|P28668|Aats-glupro	chr3R:23954270:A/G:T1078P:+ NM_079747	[]	76	T1078A	82.3956	83.8435	88.3756	81.6338	82.25	80.9883	83.5343	83.8406	83.4135	84.3398	82.1689	82.4027	85.6584	83.7452
CG4230	ETIVTHDDGAPAVGMGGK	>tr|M9PB41|CG4230	chr2L:5098265:A/G:T285A:+ NM_135064	[]	41	T285A	53.2107	51.0477	54.4092	48.1598	52.671	42.8013	43.9794	43.0683	44.4168	44.5411	29.875	46.3065	33.5862	37.0944
yl	VLCSPSQFACHSGEQCVDK	>tr|P98163|yl	chrX:14196940:A/G:N1077S:+ NM_078596	['160.031@3', '160.031@10', '160.031@16']	28	N1077S	92.8429	90.8689	88.7765	78.2226	77.5633	69.0253	63.1229	69.7484	64.7054	63.1013	61.0333	62.6147	54.3879	52.2254
woc	APLTLDSDLPPGSAGSSK	>tr|Q9VB55-m|woc	chr3R:27260195:A/G:S949G:- NM_001276080	[]	9	S949G	30.9543	23.5518	49.0361	46.6158	49.5601	48.6784	54.3004	53.8881	61.4327	60.2695	64.3294	63.7377	65.3597	69.4999
fs(1)M3	HERPLFVLR	>tr|Q9W451|fs(1)M3	chrX:5963943:A/G:K72R:- NM_132056	[]	9	K72R	74.3141	65.9922	50.4104	39.8923	28.928	25.7062	24.3483	19.4493	12.2144	10.6917	14.732	17.7831	26.8306	27.4152
CG13630	AIHALAAGASSSAEQDGAYNPWPHFR	>tr|Q9VC48|CG13630	chr3R:24719046:A/G:N56S:- NM_143024	[]	7	N56S	84.1203	83.1194	85.7368	84.7576	81.9537	82.6415	85.7954	83.3348	84.8909	83.6916	83.4102	81.0701	83.6461	80.716
CG10841	ILDVLFATGR	>tr|Q9VFT7|CG10841	chr3R:13634743:A/G:Q723R:+ NM_142042	[]	7	Q723R	#N/A	#N/A	#N/A	#N/A	#N/A	#N/A	#N/A	#N/A	#N/A	#N/A	#N/A	#N/A	#N/A	#N/A
Tfb4	QQLGSILMSAPR	>tr|Q9VPX4|Tfb4	chr2L:1150207:A/G:N111S:- NM_134730	[]	7	N111S	42.6839	37.2638	57.468	48.9048	45.3897	40.5577	51.2281	47.836	44.8892	48.8059	51.3461	51.7597	45.0092	49.8437
Msp300	LNELVAR	>tr|M9PC84|Msp300	chr2L:5143047:A/G:K6705R:+ NM_001273160	[]	6	K6705R	0.606362	1.46878	0.124069	0.00897666	0.107739	0.218003	0.461075	4.37192	3.11802	2.64415	3.47228	6.16102	9.19109	26.8011
SF1	GNTLKAVEK	>tr|Q9VEJ1|SF1	chr3R:17543832:A/G:M422V:+ NM_079915	[]	5	M422V		15.797	41.2006	40.5206	40.6806	44.391	48.8296	45.241	56.0385	52.2859	49.5681	51.0677	55.5139	51.3695
CG5107	TLELIAK	>tr|Q9VBQ4|CG5107	chr3R:25505799:A/G:K175E:+ NM_143144	[]	5	K175E	#N/A	#N/A	#N/A	#N/A	#N/A	#N/A	#N/A	#N/A	#N/A	#N/A	#N/A	#N/A	#N/A	#N/A
CSN7	LQHLTIVSLAIR	>tr|Q9V4S8|CSN7	chr2R:8421514:A/G:K115R:+ NM_136535	[]	4	K115R	67.9175	64.3334	64.8883	79.1382	80.6698	81.1972	80.7058	79.5039	78.9555	79.4865	73.5805	76.3564	77.733	74.4195
sls	VTILDATDVPR	>tr|Q9I7U4|sls	chr3L:2042849:A/G:K14863R:- NM_001274378	[]	4	K14863R	95.1889		77.0853	89.4794	74.789	25.0886	17.7425		58.3834	77.7721	94.5903	98.8532	98.6585	99.6055
Ars2	FVQANTQELAEDK	>tr|Q9V9K7|Ars2	chr2R:6082132:A/G:K809E:- NM_165458	[]	3	K809E	72.326	71.1483	84.0141	95.5117	95.053	94.9859	95.9567	96.0063	96.3408	96.2982	96.5277	97.4138	95.8956	96.9038
CG15196	SPVSEIQIK	>tr|Q9VYZ3|CG15196	chrX:11411133:A/G:I313V:+ NM_001258695	[]	3	I313V	#N/A	#N/A	#N/A	#N/A	#N/A	#N/A	#N/A	#N/A	#N/A	#N/A	#N/A	#N/A	#N/A	#N/A
para	VAEVGR	>tr|P35500|para	chrX:16466692:A/G:K1712E:- NM_001201718	[]	3	K1712E	#N/A	#N/A	#N/A	#N/A	#N/A	#N/A	#N/A	#N/A	#N/A	#N/A	#N/A	#N/A	#N/A	#N/A
prtp	GYPTLLWIEDGR	>tr|M9PGX2|prtp	chrX:11718983:A/G:K249R:+ NM_132514	[]	2	K249R	94.2744	93.9914	93.8156	94.0215	93.814	94.7498	94.2986	94.203	94.5198	94.4473	95.0684	95.4445	94.4422	95.4376
CG32121	EAAAAAAAAAGGMALVGAK	>tr|Q8IQJ5|CG32121	chr3L:13418107:A/G:S439R:+ NM_001104129	['147.035@13']	1	S439R	#N/A	#N/A	#N/A	#N/A	#N/A	#N/A	#N/A	#N/A	#N/A	#N/A	#N/A	#N/A	#N/A	#N/A
lqf	EEAEQEGAK	>tr|M9PEM7|lqf	chr3L:7534099:A/G:E221G:+ NM_001104059	[]	1	E221G	70.2237	62.5205	60.9945	58.1418	49.6947	56.3403	54.3181	56.7646	57.619	58.7939	56.4204	57.1615	54.3161	57.0036
EndoA	ELGEDNSVFAQALVEFGEALK	>tr|B5RIU6|EndoA	chr3R:18907574:A/G:K103R:+ NM_138767	[]	1	K103R		11.9248		18.447	26.0684	17.3949	19.8572	16.5992	25.6099	34.037	23.505	35.2341	40.4576	43.2681
nocte	EPAAAAAVAAQR	>tr|Q9W2U7|nocte	chrX:10464718:A/G:Q2222P:+ NM_167231	[]	1	Q2222P	58.7575	58.371	66.673	58.8241	60.2442	62.5125	61.4648	61.55	59.8265	57.2416	54.1055	49.217	57.1588	50.8931
CG7945	FESVLLGCTLDDPK	>tr|Q9VUQ1|CG7945	chr3L:15521886:A/G:Q227P:+ NM_140516	['160.031@8']	1	Q227P	34.2942	31.2295	23.5303	54.6948	51.0505	56.472	59.9087	44.6605	60.256	51.595	54.4242	50.6604	53.3419	54.0935
CG2767	FSAGAGIVR	>tr|Q9VHX4|CG2767	chr3R:8006487:A/G:N224S:- NM_141500	[]	1	N224S	35.6958	30.4694	32.2819	72.316	72.2033	71.3008	76.5827	70.373	74.6521	69.2682	69.8063	73.5092	73.4568	72.8788
ed	GGTKDQPTSATLSIIPR	>tr|Q9VQW7|ed	chr2L:4079900:A/G:N210S:+ NM_078745	[]	1	N210S	49.8708	48.901	57.9118	63.079	62.9736	65.0649	66.1199	64.9982	64.0526	64.9864	67.9779	60.7798	60.6324	62.0423
futsch	GIEAVFSR	>tr|Q9W596|futsch	chrX:1435339:A/G:E981G:+ NM_001258532	[]	1	E981G							0.589644	0.0131949	0.193266	1.1131		0.154223
EndoA	GLQEALQEK	>tr|B5RIU6|EndoA	chr3R:18907978:A/G:T238A:+ NM_169838	[]	1	T238A		11.9248		18.447	26.0684	17.3949	19.8572	16.5992	25.6099	34.037	23.505	35.2341	40.4576	43.2681
Plap	GLTITPQDK	>tr|Q9VPY2|Plap	chr2L:1167319:A/G:E763G:- NM_079927	[]	1	E763G	66.2525	63.599	65.8332	78.2855	78.111	80.3252	79.8103	79.7238	79.5482	78.8724	74.7882	73.9639	75.1497	73.8985
lva	IATLQQDSQQLELQQLR	>tr|X2JAF1|lva	chrX:3957847:A/G:N2197S:- NM_080325	[]	1	N2197S	44.8857	36.5807	40.6709	35.2379	33.2421	41.407	39.3288	35.6571	38.8378	36.5532	40.7406	44.6971	52.0283	42.4866
AP-2alpha	IIHLLNDQHMGVVTAAASLIDALVK	>tr|P91926|AP-2alpha	chr2L:411895:A/G:T219A:- NM_205885	[]	1	T219A	81.8887	81.8406	81.8859	80.3591	77.689	79.1443	79.8014	77.9733	80.0421	79.4353	79.6863	77.7681	76.8027	79.8824
CSN7	KLQHLTIVSLAIR	>tr|Q9V4S8|CSN7	chr2R:8421514:A/G:K115R:+ NM_136535	[]	1	K115R	67.9175	64.3334	64.8883	79.1382	80.6698	81.1972	80.7058	79.5039	78.9555	79.4865	73.5805	76.3564	77.733	74.4195
CG4406	LGIPDSQIILMIAGDMACNAR	>tr|Q8T4E1|CG4406	chrX:2009031:A/G:D89G:- NM_130612	['147.035@11', '147.035@16', '160.031@18']	1	D89G	76.2922	74.8665	72.4232	73.6355	75.3906	74.6026	68.8243	72.8976	72.8827	69.878	68.0533	65.7624	68.997	69.9241
CG8176	LSTLHLQMVQELTELVK	>tr|A8JQW1|CG8176	chr3R:9521653:A/G:K90E:+ NM_001275490	['147.035@8']	1	K90E	31.4811	35.8874	40.5898	35.9515	33.2645	32.5325	33.9422	38.494	37.8758	36.0287	41.4158	36.0092	28.6752	32.398
Spn28Dc	LTAGKIESMISR	>tr|Q9VLU4|Spn28Dc	chr2L:8005117:A/G:D382G:- NM_135328	[]	1	D382G	50.5219	56.0548	43.5293	18.9363	5.79547	4.73249	14.7633			9.05408			6.53597
scrib	LTIQHDPLPPGFQEVLLSR	>tr|Q7KRY7|scrib	chr3R:26601314:A/G:K1340R:+ NM_001276058	[]	1	K1340R	19.6372	20.1007	38.0321	54.6679	55.8987	55.5455	60.986	59.298	58.9504	60.4401	58.9449	57.2683	59.0673	63.1661
CG18661	LVEMPSNNK	>tr|M9MRG1|CG18661	chr2L:8998342:A/G:K209E:+ NM_144305	[]	1	K196E	10.7107	18.8784	8.29357	31.7145	32.9727	30.3297	25.7182	32.3892	48.1103	33.3376	37.7212	42.0713	42.1105	41.9247
CG11828	MASLLQIEDELIGCMR	>tr|Q9VAR7|CG11828	chr3R:28923160:A/G:Y14C:+ NM_143391	['147.035@1', '160.031@14', '147.035@15']	1	Y14C	#N/A	#N/A	#N/A	#N/A	#N/A	#N/A	#N/A	#N/A	#N/A	#N/A	#N/A	#N/A	#N/A	#N/A
Map205	NFVVEGER	>tr|Q8IMF5|Map205	chr3R:32058568:A/G:E695G:- NM_001276225	[]	1	E695G	63.9215	60.3687	68.4339	66.2343	66.6502	66.0233	68.9573	67.712	69.4425	67.6262	64.3756	61.3058	66.6054	63.929
rha	QENLQLYSEKTGLK	>tr|Q9VBR7|rha	chr3R:25344235:A/G:E1194G:+ NM_143133	[]	1	E1194G	#N/A	#N/A	#N/A	#N/A	#N/A	#N/A	#N/A	#N/A	#N/A	#N/A	#N/A	#N/A	#N/A	#N/A
hig	TAGALSRPK	>tr|Q09101|hig	chr2R:9234519:A/G:K396T:+ NM_080371	[]	1	K396T	#N/A	#N/A	#N/A	#N/A	#N/A	#N/A	#N/A	#N/A	#N/A	#N/A	#N/A	#N/A	#N/A	#N/A
sda	TLAVEAQLR	>tr|Q9VBA3|sda	chr3R:26941727:A/G:T266A:+ NM_144487	[]	1	T266A														5.83507
Dip-B	TLMLVGKGVAYDTGGADIK	>tr|Q9VFQ9|Dip-B	chr3R:13784701:A/G:T259A:+ NM_001300387	['147.035@3']	1	T259A	89.6421	89.6364	89.5495	92.3429	92.5121	93.0421	92.8799	93.1914	92.8449	93.1593	91.5793	92.2335	92.1305	92.3266
Tengl4	TLNKPNAYITDSTIPTIFSANMR	>tr|Q9VGU3|Tengl4	chr3R:10951118:A/G:N194S:+ NM_141781	[]	1	N194S	#N/A	#N/A	#N/A	#N/A	#N/A	#N/A	#N/A	#N/A	#N/A	#N/A	#N/A	#N/A	#N/A	#N/A
CG10184	TSKIANAIYELK	>tr|Q9VCK6|CG10184	chr3R:23602991:A/G:N273S:- NM_142904	[]	1	N273S	27.5696	36.7245	31.6425	54.4255	46.4132	48.1243	51.7734	52.551	51.7007	38.4852	42.2293	45.1914	39.671	24.5051
NaCP60E	TVSIMPGLR	>tr|Q9W0Y8|NaCP60E	chr2R:24904717:A/G:K229R:+ NM_166696	[]	1	K229R	#N/A	#N/A	#N/A	#N/A	#N/A	#N/A	#N/A	#N/A	#N/A	#N/A	#N/A	#N/A	#N/A	#N/A
CHMP2B	VEEEER	>tr|Q9VRJ5|CHMP2B	chr3L:5139853:A/G:M37V:+ NM_139690	[]	1	M37V	38.9463	47.4168	49.1172	31.4542	46.2516	44.4909	32.8649	49.3227	32.7006	25.226	30.1518	17.3284	27.4934	27.765
CG10089	VLPGLYVGSYR	>tr|Q8IQK0|CG10089	chr3L:13469044:A/G:N16S:- NM_168549	[]	1	N16S	#N/A	#N/A	#N/A	#N/A	#N/A	#N/A	#N/A	#N/A	#N/A	#N/A	#N/A	#N/A	#N/A	#N/A
unc-13	WSCKLTITVICAQGLMAK	>tr|Q8IM87|unc-13	chr4:878970:A/G:I1858M:- NM_001258497	['160.031@3', '160.031@11']	1	I1858M													33.2149
CG42540	YLQTLNAISAEK	>tr|Q9VZA4|CG42540	chr3L:4586718:A/G:T294A:+ NM_001274492	[]	1	T294A												3.12006		11.6032

### Sheet: 2d
Supporting Information Table 2d. Primary identifications for PSM and MS1 ​​Intensity values. A-to-I-edited peptide hits reported by IdentiPy from reanalyzed data of ProteomeXchange dataset PXD005713 for fruit fly embryogenesis stages.
	protein	Genomic coordinates	modifications	0		1		10		12		14		16		18		2		20		3		4		5		6		8		in v1	in v2	in v3
				PSM count	MS1Intensity	PSM count	MS1Intensity	PSM count	MS1Intensity	PSM count	MS1Intensity	PSM count	MS1Intensity	PSM count	MS1Intensity	PSM count	MS1Intensity	PSM count	MS1Intensity	PSM count	MS1Intensity	PSM count	MS1Intensity	PSM count	MS1Intensity	PSM count	MS1Intensity	PSM count	MS1Intensity	PSM count	MS1Intensity
peptide
AEPEDHYFLLTEPPLDTPENR	tr|P32392-m|Arp3	chr3L:8115218:A/G:N118D:- NM_001274630	[]	0	0	0	0	1	0	1	0	2	0	1	0	3	0	0	0	0	0	0	0	1	0	0	0	0	0	1	0	ИСТИНА	ИСТИНА	ИСТИНА
AIHALAAGASSSAEQDGAYNPWPHFR	tr|Q9VC48-m|CG13630	chr3R:24719046:A/G:N56S:- NM_143024	[]	0	0	0	0	3	734984	0	0	0	0	0	0	0	0	0	0	0	0	0	0	3	5948668	0	0	0	888384	1	818282	ИСТИНА	ИСТИНА	ИСТИНА
AKQLGLQPK	tr|Q9W1H8-m|Thiolase	chr2R:23867196:A/G:K323E:- NM_058030	[]	0	0	0	0	0	0	1	1711801	0	0	0	0	0	0	0	0	0	0	0	0	0	0	0	0	0	0	0	0	ЛОЖЬ	ЛОЖЬ	ИСТИНА
ALLALKGEYK	tr|P28668-2-m|Aats-glupro;tr|P28668-m|Aats-glupro	chr3R:23954270:A/G:T1078A:- NM_079747;chr3R:23954270:A/G:T360A:- NM_170103	[]	3	3244249	4	3521368	2	2672038	7	2828674	4	1358701	5	4334212	9	6129451	12	8214852	5	4619601	8	3441700	1	2532893	5	3237480	6	3692217	5	2353062	ИСТИНА	ИСТИНА	ИСТИНА
ANGSTKSLILR	tr|A1Z7N4-m|CG13742	chr2R:9085138:A/G:L586S:+ NM_136604	[]	0	0	0	0	0	0	0	0	1	3198073	0	0	0	0	0	0	0	0	0	0	0	0	0	0	0	0	0	0	ЛОЖЬ	ЛОЖЬ	ИСТИНА
APLTLDSDLPPGSAGSSK	tr|Q9VB55-m|woc;tr|A8JRE3-m|woc	chr3R:27260195:A/G:S965G:- NM_001104476;chr3R:27260195:A/G:S949G:- NM_001276080	[]	0	0	0	0	1	0	2	0	1	0	3	0	1	9215478	0	0	1	881897	0	0	0	0	0	0	0	0	0	0	ИСТИНА	ИСТИНА	ИСТИНА
AQADAIIQQQLLQQHAGENLFGGNMSK	tr|M9PB92-m|Cnot4	chr2L:10401414:A/G:N706D:+ NM_001201848	[]	0	0	0	0	0	0	0	0	0	0	1	0	0	0	0	0	0	0	0	0	1	0	1	0	1	0	0	0	ИСТИНА	ИСТИНА	ИСТИНА
AQANAIIQQQLLQQHAGEDLFGGNMSK	tr|Q8IPB9-m|Cnot4;tr|M9PCL9-m|Cnot4;tr|M9MRH8-m|Cnot4;tr|M9PFI0-m|Cnot4;tr|Q9VKX1-m|Cnot4;tr|M9PB92-m|Cnot4	chr2L:10399939:A/G:K317R:+ NM_001273413;chr2L:10399963:A/G:K333R:+ NM_001273414;chr2L:10401414:A/G:N706D:+ NM_001201848;chr2L:10399963:A/G:K322R:+ NM_164920;chr2L:10399939:A/G:K310R:+ NM_164924;chr2L:10399939:A/G:K313R:+ NM_001273415	[]	0	0	1	0	2	2031959	0	0	0	0	1	0	0	0	0	0	0	0	0	0	2	0	0	0	0	0	1	0	ИСТИНА	ИСТИНА	ИСТИНА
CDSIEEIR	tr|M9PGV6-m|alpha-Spec;tr|M9PDQ0-m|alpha-Spec;tr|P13395-m|alpha-Spec;tr|M9PBI5-m|alpha-Spec	chr3L:1781408:A/G:N2069D:- NM_001274359;chr3L:1781408:A/G:N2101D:- NM_001274358;chr3L:1781211:A/G:I2166M:- NM_001274358;chr3L:1781211:A/G:I2134M:- NM_057391	['160.031@1']	0	0	0	0	1	1749021	0	0	0	0	0	0	0	0	0	0	3	1897393	0	0	0	0	0	0	0	0	0	0	ЛОЖЬ	ЛОЖЬ	ИСТИНА
CINDAEKR	tr|Q7KR04-m|RpS15Ab	chr2R:10822021:A/G:N70S:+ NM_136772	['160.031@1']	0	0	0	1534418	0	0	0	11020006	0	0	0	0	0	0	1	1712303	0	0	0	175558	0	0	0	503851	0	0	0	713600	ЛОЖЬ	ИСТИНА	ЛОЖЬ
DGLCQLCAPNEPGVFIGK	tr|E1JHE4-m|Fatp;tr|Q9VKU1-m|Fatp	chr2L:10512299:A/G:N459D:- NM_001169469;chr2L:10512298:A/G:N417S:- NM_001273425	['160.031@4', '160.031@7']	0	0	0	0	0	0	0	0	0	0	3	1129646	2	1243459	0	0	1	719851	0	0	0	0	0	0	0	0	0	0	ИСТИНА	ИСТИНА	ИСТИНА
DSAGSSGSARDTHAGSSTSSSAAASSSR	tr|B7YZK8-m|tn;tr|Q7JUV6-m|tn	chr2R:19006082:A/G:H994R:+ NM_137546;chr2R:19006082:A/G:H1158R:+ NM_001144235	[]	0	0	0	0	0	0	1	503749	0	0	0	0	0	0	0	0	0	0	0	0	0	0	0	0	0	0	0	0
DSDGDGVGDLNGIAEQLPYLK	tr|Q5U124-m|Mal-A5	chr2R:8463028:A/G:N62D:+ NM_001299268	[]	0	0	0	0	2	1429857	0	0	0	0	0	0	0	0	0	0	0	0	0	0	0	0	1	1048690	0	0	0	0	ИСТИНА	ИСТИНА	ИСТИНА
DVLRPNHYLLLSAKYGLCQIYGR	tr|M9PHK0-m|CG11160	chrX:11047753:A/G:H11R:+ NM_001272507	['160.031@18']	1	3200752	0	0	0	0	0	0	0	0	0	0	0	0	0	0	0	0	0	0	0	0	0	0	0	0	0	0
EAAAAAAAAAGGMALVGAK	tr|Q8IQJ5-m|CG32121	chr3L:13418107:A/G:S439G:- NM_001104129	['147.035@13']	0	0	0	0	0	0	0	798129	0	0	0	0	0	0	0	0	0	0	0	0	0	0	0	0	0	0	1	786596	ЛОЖЬ	ЛОЖЬ	ИСТИНА
EALKQPTFADDNIK	tr|M9PBD9-m|RanGAP;tr|M9PD65-m|RanGAP;tr|Q9VIW3-m|RanGAP	chr2L:19447185:A/G:N580D:+ NM_057364;chr2L:19447185:A/G:N572D:+ NM_001273650	[]	0	0	0	0	1	0	2	2390871	1	1102964	1	0	0	0	0	0	0	0	2	954826	3	2702466	1	0	0	807723	1	0	ИСТИНА	ИСТИНА	ИСТИНА
EEAEQEGAK	tr|M9PEM7-m|lqf;tr|M9PBU6-m|lqf;tr|Q9VS85-m|lqf;tr|A8JNM3-m|lqf;tr|Q7KU93-m|lqf;tr|M9PEF2-m|lqf;tr|Q7KU90-m|lqf	chr3L:7534099:A/G:E228G:+ NM_168219;chr3L:7534099:A/G:E221G:+ NM_001104059;chr3L:7534099:A/G:E221G:+ NM_079238;chr3L:7534099:A/G:E228G:+ NM_206291	[]	0	0	0	0	0	0	0	0	1	0	0	0	0	0	0	0	0	0	0	0	0	0	0	0	0	0	0	0	ИСТИНА	ЛОЖЬ	ИСТИНА
EGLLANPTPVEGLSAEQIESVDR	tr|M9PEC8-m|Dhc64C;tr|M9PBQ0-m|Dhc64C;tr|P37276-m|Dhc64C;tr|P37276-2-m|Dhc64C;tr|M9PHG8-m|Dhc64C;tr|M9PEN4-m|Dhc64C;tr|M9PBQ3-m|Dhc64C;tr|M9PE73-m|Dhc64C	chr3L:4813414:A/G:D3260G:- NM_001274499;chr3L:4816360:A/G:I2288V:- NM_079205;chr3L:4809747:A/G:I3980V:- NM_001274500;chr3L:4809891:A/G:N3940D:- NM_001274502;chr3L:4813414:A/G:D3251G:- NM_079205;chr3L:4816341:A/G:D2316G:- NM_001274502;chr3L:4816360:A/G:I2310V:- NM_001274503;chr3L:4816341:A/G:D2307G:- NM_001274498	[]	0	0	0	0	1	0	0	0	0	0	0	0	0	0	0	0	0	0	0	0	0	0	0	0	0	0	1	0	ИСТИНА	ИСТИНА	ИСТИНА
ELGEDNSVFAQALVEFGEALK	tr|B5RIU6-m|EndoA	chr3R:18907586:A/G:D107G:+ NM_138767	[]	0	0	0	0	0	0	0	0	0	0	0	0	1	618175	0	0	0	0	0	0	0	0	0	0	0	0	0	0	ИСТИНА	ИСТИНА	ЛОЖЬ
ENISLLR	tr|UPI000294563F-m|Dbp80;tr|UPI0002944BFF-m|Dbp80	chr3L:27422151:A/G:S480G:1 FBtr0331781;chr3L:27422151:A/G:S315G:1 FBtr0331782	[]	0	0	0	0	0	0	1	11125307	0	0	0	1102233	0	0	0	0	0	0	0	0	0	0	0	1712063	0	0	0	0	ЛОЖЬ	ИСТИНА	ИСТИНА
EPAAAAAVAAQR	tr|Q9W2U7-m|nocte;tr|M9PE74-m|nocte	chrX:10464733:A/G:Q2217R:- NM_001258685;chrX:10464733:A/G:Q2213R:- NM_001272480	[]	0	0	0	0	0	0	0	0	0	0	0	0	0	0	0	0	1	63919204	0	0	0	0	0	0	0	0	0	0	ЛОЖЬ	ЛОЖЬ	ИСТИНА
ETIVTHDDGAPAVGMGGK	tr|M9PB41-m|CG4230;tr|Q9VMU1-m|CG4230;tr|M9PEP4-m|CG4230	chr2L:5096666:A/G:K6E:+ NM_001273158;chr2L:5096666:A/G:K6E:+ NM_135064	[]	0	0	2	0	1	4716808	4	2608890	2	1799828	5	2983193	1	1758267	6	3043939	3	819256	5	2596175	3	1874049	1	2398152	2	1991568	6	3079961	ИСТИНА	ИСТИНА	ИСТИНА
FESVLLGCTLDDPK	tr|Q9VUQ1-m|CG7945;tr|Q95RY2-m|CG7945	chr3L:15521886:A/G:Q227P:+ NM_140516;chr3L:15521886:A/G:Q241P:+ NM_168624	['160.031@8']	0	0	0	0	1	6618213	0	0	0	0	0	0	0	0	0	0	0	0	0	0	0	0	0	0	0	5750980	0	0	ЛОЖЬ	ЛОЖЬ	ИСТИНА
FLRGPDQLR	tr|Q9W0Y8-m|NaCP60E	chr2R:24905510:A/G:K433R:+ NM_001259579	[]	0	0	0	0	0	0	0	0	1	0	0	0	0	0	0	0	0	0	0	1728765	0	0	0	0	0	0	0	0	ИСТИНА	ЛОЖЬ	ИСТИНА
FSAGAGIVR	tr|Q9VHX4-m|CG2767	chr3R:8006487:A/G:N224S:- NM_141500	[]	1	2961784	0	4864415	0	0	0	0	0	1377649	0	3612455	0	0	0	5810575	0	0	0	2744055	0	0	0	0	0	0	0	4181250	ЛОЖЬ	ЛОЖЬ	ИСТИНА
FVQANTQELAEDK	tr|Q9V9K7-m|Ars2	chr2R:6082132:A/G:K809E:- NM_165458	[]	0	3588569	1	42369962	0	1036726	0	0	1	10799519	0	0	0	0	0	3545996	0	0	1	5142336	0	0	0	0	0	0	0	0	ЛОЖЬ	ИСТИНА	ИСТИНА
GGTKDQPTSATLSIIPR	tr|Q9VQW7-m|ed;tr|M9PCI6-m|ed	chr2L:4079900:A/G:N210S:+ NM_001273084;chr2L:4079900:A/G:N210S:+ NM_078745	[]	0	0	0	0	0	0	0	0	0	0	0	0	0	0	0	0	1	6672388	0	0	0	0	0	0	0	0	0	0	ИСТИНА	ИСТИНА	ИСТИНА
GIEAVFSR	tr|Q9W596-m|futsch;tr|M9NGG5-m|futsch	chrX:1435339:A/G:E981G:+ NM_001103394;chrX:1435339:A/G:E981G:+ NM_001169161	[]	0	0	0	0	0	0	0	0	1	5730831	0	0	0	1184859	0	0	0	0	0	0	0	0	0	0	0	0	0	0	ЛОЖЬ	ИСТИНА	ИСТИНА
GLQEALQEK	tr|B5RIU6-m|EndoA	chr3R:18907586:A/G:D107G:+ NM_138767	[]	0	0	0	0	0	0	0	16204020	0	0	1	3316966	0	8032399	0	2457067	0	705863	0	20699294	0	0	0	0	0	0	0	0
GLTITPQDK	tr|Q9VPY2-m|Plap	chr2L:1167319:A/G:E763G:- NM_079927	[]	0	0	0	0	0	0	0	0	0	0	0	0	0	0	0	0	0	0	1	4824899	0	0	0	1526732	0	0	0	0	ИСТИНА	ИСТИНА	ЛОЖЬ
GMFRPVSHLYK	tr|Q99323-2-m|zip;tr|Q99323-1-m|zip	chr2R:24995857:A/G:I763M:- NM_079136;chr2R:24995857:A/G:I678M:- NM_001014553	[]	0	1734286	0	0	0	14996104	0	9498756	0	0	0	0	0	0	2	3791745	0	8651465	0	0	0	2071889	0	0	0	2924082	0	7572132	ИСТИНА	ИСТИНА	ИСТИНА
GNTLKAVEK	tr|Q9VEJ1-m|SF1	chr3R:17541694:A/G:K273R:+ NM_079915	[]	0	0	0	7018101	0	11556819	2	19127928	2	14076750	0	18835698	0	11698310	0	0	0	14441139	0	0	0	7977488	0	8249391	0	0	1	11498023	ИСТИНА	ИСТИНА	ИСТИНА
GYPTLLWIEDGR	tr|M9PGX2-m|prtp;tr|Q9VYV3-m|prtp	chrX:11718983:A/G:K249R:+ NM_132514;chrX:11718983:A/G:K186R:+ NM_001272531	[]	0	0	0	0	0	0	0	0	0	0	0	0	0	0	0	0	0	0	1	3197421	0	0	0	0	0	0	1	1945491	ЛОЖЬ	ИСТИНА	ИСТИНА
HERPLFVLR	tr|Q9W451-m|fs(1)M3	chrX:5960989:A/G:N940D:- NM_132056	[]	6	12486641	3	6784870	0	0	0	0	0	0	0	0	0	0	0	0	0	0	0	0	0	0	0	0	0	0	0	0	ИСТИНА	ИСТИНА	ИСТИНА
HNNIGGGGGDGNSNSISGSSNNK	tr|Q9W2S1-m|Tango5	chrX:10762125:A/G:K96R:- NM_001272501	[]	0	0	2	716061	6	3396036	2	1607844	4	1931750	3	1756422	4	2779315	3	888585	7	2387977	4	1729608	2	1859089	6	1620595	5	3071900	7	3051793	ИСТИНА	ИСТИНА	ИСТИНА
IATLQQDSQQLELQQLR	tr|X2JAF1-m|lva;tr|Q8MSS1-m|lva	chrX:3957847:A/G:N2197S:- NM_001297920	[]	1	467543	0	0	0	0	0	0	0	0	0	0	0	0	0	0	0	0	0	0	0	0	0	0	0	0	0	0	ЛОЖЬ	ЛОЖЬ	ИСТИНА
IIHLLNDQHMGVVTAAASLIDALVK	tr|P91926-m|AP-2alpha;tr|P91926-2-m|AP-2alpha	chr2L:411895:A/G:T219A:- NM_205885;chr2L:411895:A/G:T207A:- NM_057471	[]	0	0	0	0	0	0	0	0	0	0	0	0	0	0	0	0	1	1127258	0	0	0	0	0	0	0	0	0	0	ЛОЖЬ	ЛОЖЬ	ИСТИНА
IINLDGPQPTK	tr|B7YZF8-m|CG42321;tr|A1Z9C8-m|CG42321;tr|B7YZF6-m|CG42321;tr|B7YZF5-m|CG42321;tr|B7YZG0-m|CG42321;tr|B7YZF7-m|CG42321;tr|Q0E990-m|CG42321;tr|B7YZF9-m|CG42321	chr2R:13419020:A/G:D1080G:- NM_001144181;chr2R:13419020:A/G:D1254G:- NM_001144184;chr2R:13422657:A/G:N222D:- NM_001144184;chr2R:13422657:A/G:N173D:- NM_001144183;chr2R:13419020:A/G:D1080G:- NM_001144182;chr2R:13421219:A/G:K584R:- NM_001144184;chr2R:13422657:A/G:N48D:- NM_001144181	[]	0	0	0	0	0	0	0	0	0	0	0	0	0	0	0	0	0	0	0	0	0	0	0	1319430	0	1217249	1	1004330	ИСТИНА	ИСТИНА	ИСТИНА
ILDVLFATGR	tr|Q9VFT7-m|CG10841	chr3R:13634743:A/G:Q723R:+ NM_142042	[]	0	0	0	0	0	2747827	2	4642975	0	1564222	1	2236379	1	1786896	0	0	0	1050802	0	0	1	574532	1	461676	0	673200	1	5488526	ЛОЖЬ	ЛОЖЬ	ИСТИНА
KIAGGDVSK	tr|Q9VEH0-m|alt;tr|Q960Y8-m|alt	chr3R:17677457:A/G:N222D:- NM_001275749;chr3R:17677457:A/G:N222D:- NM_169768	[]	1	3991880	0	0	0	1003420	0	3850035	0	1497915	0	0	0	1538109	0	0	0	2289662	0	2748199	0	7094280	0	2693720	0	640380	0	0	ЛОЖЬ	ЛОЖЬ	ИСТИНА
KLGMTQQLQQQR	tr|M9PH32-m|mei-P26;tr|Q9W378-m|mei-P26	chrX:9168384:A/G:Q574R:+ NM_001298110;chrX:9168300:A/G:Q546R:+ NM_001272447	[]	0	0	0	0	0	921228	0	1700480	1	1156612	0	2995307	0	0	0	30864733	0	0	0	0	0	0	0	0	0	0	0	0	ЛОЖЬ	ЛОЖЬ	ИСТИНА
KLQHLTIVSLAIR	tr|Q9V4S8-m|CSN7	chr2R:8421514:A/G:K115R:+ NM_136535	[]	0	0	0	0	0	461465	0	0	0	0	1	954651	0	0	0	0	0	0	0	0	0	0	0	0	0	273707	0	0
KTDGIEAEPGYGAYR	tr|P91679-2-m|yin;tr|P91679-m|yin;tr|X2JAE6-m|yin;tr|P91679-3-m|yin	chrX:3863248:A/G:N714D:- NM_057800;chrX:3863248:A/G:N720D:- NM_057799;chrX:3863248:A/G:N757D:- NM_001297915;chrX:3863248:A/G:N711D:- NM_166993	[]	15	11700468	2	6160951	0	0	0	0	0	0	0	0	0	0	0	0	0	0	0	0	0	12960309	0	0	0	0	0	0	ИСТИНА	ИСТИНА	ИСТИНА
LAQDDLHIIDDVDIPTGDAEFLK	tr|Q9V3D0-m|mRpL4	chr2L:16328500:A/G:N195D:- NM_080200	[]	0	0	0	0	1	7076016	0	0	2	0	0	0	0	0	1	0	0	0	0	0	0	0	0	0	0	0	0	0	ИСТИНА	ИСТИНА	ИСТИНА
LAQDDLHIIDDVDIPTGDAEFLKDLIAER	tr|Q9V3D0-m|mRpL4	chr2L:16328500:A/G:N195D:- NM_080200	[]	0	0	0	0	2	0	0	0	2	0	2	0	1	0	1	0	2	0	2	0	2	0	2	0	2	625147	1	0	ИСТИНА	ИСТИНА	ИСТИНА
LDDTHWFSTHLIDLIHHCGQLK	tr|A1YK02-m|Nup75	chr2R:18165910:A/G:N369D:- NM_137456	['160.031@18']	1	0	0	0	0	0	1	0	0	0	0	0	0	0	0	0	1	0	0	0	0	0	0	0	0	0	0	0	ИСТИНА	ИСТИНА	ИСТИНА
LFLASDDAQVIEEAR	tr|Q9VYV5-m|FucT6	chrX:11707518:A/G:I450L:+ NM_132512	[]	0	0	0	0	0	542993	0	0	1	683490	1	515627	1	406329	0	0	0	0	0	0	0	0	0	0	0	0	0	0	ЛОЖЬ	ЛОЖЬ	ИСТИНА
LGIPDSQIILMIAGDMACNAR	tr|Q8T4E1-m|CG4406	chrX:2009031:A/G:D89G:- NM_130612	['147.035@11', '147.035@16', '160.031@18']	0	0	0	0	0	0	0	0	0	0	1	791793	0	0	0	0	0	0	0	0	0	0	0	0	0	0	0	0	ЛОЖЬ	ЛОЖЬ	ИСТИНА
LLLLDSVLLR	tr|A1Z9G2-m|fand	chr2R:13594816:A/G:N345D:+ NM_137047	[]	0	0	0	0	0	0	0	0	0	0	1	288562	0	0	0	380003	1	277282	0	0	0	161571	0	0	0	0	0	0	ЛОЖЬ	ЛОЖЬ	ИСТИНА
LNELVAR	tr|M9PC84-m|Msp300;tr|M9MRD1-m|Msp300;tr|M9MRD4-m|Msp300	chr2L:5143025:A/G:T7126A:+ NM_001273161;chr2L:5135207:A/G:K4881R:+ NM_001201763;chr2L:5143025:A/G:T7126A:+ NM_001201763	[]	0	0	2	8761168	0	0	0	2165063	1	2787265	0	0	0	0	1	5633915	0	0	2	20333309	0	2200944	0	0	0	0	0	0	ИСТИНА	ИСТИНА	ИСТИНА
LPVNLR	tr|A8DZ06-m|CG4587;tr|X2J9Z3-m|CG4587	chr2L:15651359:A/G:R489G:- NM_001201888;chr2L:15651374:A/G:T484A:- NM_001273537	[]	0	10593018	0	8966551	0	1399059	0	888265	0	1207767	0	1660244	0	2046864	0	8251323	0	2286587	1	3081765	0	2573280	0	621998	0	2249438	0	1229413	ИСТИНА	ИСТИНА	ИСТИНА
LQHLTIVSLAIR	tr|Q9V4S8-m|CSN7	chr2R:8421514:A/G:K115R:+ NM_136535	[]	0	0	0	0	1	292092	0	0	0	0	0	0	1	471866	0	0	0	0	0	0	0	0	1	533960	0	0	1	554608	ЛОЖЬ	ИСТИНА	ИСТИНА
LSTLHLQMVQELTELVK	tr|A8JQW1-m|CG8176;tr|Q6AWD5-m|CG8176;tr|Q8INN8-m|CG8176;tr|Q9VHC4-m|CG8176	chr3R:9522801:A/G:T432A:+ NM_001104254;chr3R:9522801:A/G:T432A:+ NM_176436;chr3R:9521653:A/G:K90E:+ NM_001104254	['147.035@8']	0	0	0	0	0	0	0	0	0	0	0	0	0	0	0	0	0	0	1	23918702	0	0	0	0	0	0	0	0
LTAGKIESMISR	tr|Q9VLU4-m|Spn28Dc	chr2L:8005117:A/G:D382G:- NM_135328	[]	0	3318278	0	2187154	0	0	0	0	0	0	0	0	0	0	0	0	0	497291	1	1346013	0	0	0	0	0	888493	0	1237397	ИСТИНА	ИСТИНА	ЛОЖЬ
LTIQHDPLPPGFQEVLLSR	tr|Q7KRY7-9-m|scrib	chr3R:26601314:A/G:K1340R:+ NM_001276058	[]	0	0	0	0	0	6619577	0	0	0	0	0	0	1	0	0	0	0	0	0	0	0	0	0	0	0	0	0	0	ИСТИНА	ИСТИНА	ИСТИНА
LVEMPSNNK	tr|M9MRG1-m|CG18661;tr|Q9VLF6-m|CG18661	chr2L:8998342:A/G:K196E:+ NM_001201814;chr2L:8998342:A/G:K209E:+ NM_144305	[]	0	0	0	0	1	0	0	0	0	0	0	0	0	0	0	0	0	0	0	0	0	0	0	3488406	0	0	0	1782575	ЛОЖЬ	ИСТИНА	ИСТИНА
MASLLQIEDELIGCMR	tr|Q9VAR7-m|CG11828	chr3R:28923742:A/G:K152R:+ NM_143391	['147.035@1', '160.031@14', '147.035@15']	0	0	0	0	0	0	0	0	1	855490	0	0	0	0	0	0	0	0	0	0	0	0	0	0	0	0	0	0	ЛОЖЬ	ЛОЖЬ	ИСТИНА
MGREEIISGVDDIYR	tr|Q01989-3-m|jar;tr|Q01989-2-m|jar;tr|Q01989-m|jar	chr3R:24255606:A/G:N867D:- NM_170138;chr3R:24255606:A/G:N867D:- NM_001014647;chr3R:24255606:A/G:N867D:- NM_001014650	[]	0	0	0	0	0	0	0	0	1	666777	0	0	0	0	0	0	0	0	0	0	0	0	0	0	0	0	0	0	ИСТИНА	ИСТИНА	ЛОЖЬ
MYAPPPVVASNYDGDCSPHSLGLDGK	tr|Q7JRE4-m|MAN1	chr2R:24035130:A/G:N145D:+ NM_138029	['160.031@16']	0	0	1	1273657	2	1852643	0	0	3	1108544	3	798980	0	664912	4	1319613	0	640120	3	1202634	3	2509494	0	1606218	3	768694	1	0	ИСТИНА	ИСТИНА	ИСТИНА
NFVVEGER	tr|Q8IMF5-m|Map205;tr|P23226-m|Map205	chr3R:32058568:A/G:E695G:- NM_001276225	[]	0	0	0	14354709	0	8384771	1	1816104	0	0	0	0	0	0	0	0	0	3406626	0	2371395	0	0	0	2028176	0	4525684	0	1424926	ЛОЖЬ	ЛОЖЬ	ИСТИНА
QENLQLYSEKTGLK	tr|Q9VBR7-m|rha	chr3R:25344235:A/G:E1194G:+ NM_143133	[]	0	0	0	0	0	0	0	0	0	0	1	3347858	0	0	0	0	0	0	0	0	0	0	0	0	0	0	0	0
QQLGSILMSAPR	tr|Q9VPX4-m|Tfb4	chr2L:1150207:A/G:N111S:- NM_134730	[]	1	12591198	0	8905467	2	5126874	0	11863249	0	0	0	0	0	4952616	0	8942787	0	4782977	0	0	0	6929701	2	7952423	1	10203014	1	6171155	ИСТИНА	ИСТИНА	ИСТИНА
SALVVMTLPMPR	tr|Q9VTW8-m|Ncc69	chr3L:12368921:A/G:D1123A:+ NM_001274830	[]	0	0	0	0	0	25669277	0	0	0	0	0	0	0	4959919	0	0	0	39345588	1	27431706	0	0	0	27034445	0	0	0	16419925	ЛОЖЬ	ЛОЖЬ	ИСТИНА
SFKDSDGDGVGDLNGIAEQLPYLK	tr|Q5U124-m|Mal-A5	chr2R:8463028:A/G:N62D:+ NM_001299268	[]	0	0	1	1658627	3	3845617	4	3897720	5	5237042	2	1820071	2	1826075	0	0	3	2228288	5	2607150	3	3727652	4	3392107	4	3624678	6	4738241	ИСТИНА	ИСТИНА	ИСТИНА
SPVSEIQIK	tr|Q9VYZ3-m|CG15196	chrX:11411133:A/G:I313V:+ NM_001258695	[]	0	0	0	0	0	0	1	2222661	0	0	0	0	0	0	0	0	0	0	0	0	0	0	0	0	0	0	2	2595121	ЛОЖЬ	ЛОЖЬ	ИСТИНА
TAGALSRPK	tr|Q09101-4-m|hig;tr|Q09101-m|hig;tr|Q09101-3-m|hig;tr|Q09101-2-m|hig	chr2R:9234514:A/G:T398A:- NM_001014514;chr2R:9234519:A/G:K396R:- NM_165666;chr2R:9229936:A/G:Q716R:- NM_165667	[]	0	0	0	0	1	2248834	0	1806154	0	1102407	0	5925052	0	0	0	0	0	0	0	1148368	0	0	0	0	0	0	0	0	ИСТИНА	ИСТИНА	ИСТИНА
TAQQLGLGK	tr|Q9VI23-m|CG9727	chr3R:6455553:A/G:S157G:- NM_001275388	[]	0	30900836	0	0	0	1881692	0	9598393	1	20848731	1	26532380	0	15193315	0	7846766	0	27911319	0	0	1	13626464	0	9881075	1	18037970	0	10091108	ИСТИНА	ИСТИНА	ИСТИНА
TDGIEAEPGYGAYR	tr|P91679-2-m|yin;tr|P91679-m|yin;tr|X2JAE6-m|yin;tr|P91679-3-m|yin	chrX:3863248:A/G:N714D:- NM_057800;chrX:3863248:A/G:N720D:- NM_057799;chrX:3863248:A/G:N757D:- NM_001297915;chrX:3863248:A/G:N711D:- NM_166993	[]	6	3582494	0	0	0	0	0	0	0	0	0	0	0	0	0	0	0	0	0	0	0	0	0	0	0	0	0	0	ИСТИНА	ИСТИНА	ИСТИНА
TLAVEAQLR	tr|Q9VBA3-m|sda;tr|A8JRD7-m|sda	chr3R:26944270:A/G:Y988C:+ NM_144487;chr3R:26941772:A/G:T404A:+ NM_001276072	[]	0	0	0	959224	0	0	0	27934811	1	1367711	0	0	0	628306	0	0	0	5521484	0	0	0	0	0	0	0	442371344	0	0	ЛОЖЬ	ЛОЖЬ	ИСТИНА
TLELIAK	tr|Q9VBQ4-m|CG5107	chr3R:25505799:A/G:K175E:+ NM_143144	[]	0	33636797	1	30930341	0	10959360	0	7293115	0	0	2	21585267	0	12400188	2	26465779	0	14788088	0	14460876	0	4294499	0	8156882	0	2155026	0	14415151	ИСТИНА	ИСТИНА	ИСТИНА
TLMLVGKGVAYDTGGADIK	tr|Q9VFQ9-m|Dip-B	chr3R:13784701:A/G:T259A:+ NM_169558	['147.035@3']	0	0	0	0	0	0	0	1111832	0	0	0	0	1	393643	0	2702922	0	0	0	0	0	133591976	0	0	0	0	0	1025358
TLNKPNAYITDSTIPTIFSANMR	tr|Q9VGU3-m|Tengl4	chr3R:10951118:A/G:N194S:+ NM_141781	[]	0	0	0	0	0	0	0	0	1	421310	0	0	0	0	0	0	0	0	0	0	0	0	0	0	0	0	0	0	ЛОЖЬ	ЛОЖЬ	ИСТИНА
TSKIANAIYELK	tr|Q9VCK6-m|CG10184	chr3R:23602989:A/G:K274E:- NM_142904	[]	0	10859624	0	0	0	0	0	0	0	0	0	0	0	1903643	0	0	0	0	1	2549553	0	0	0	0	0	489738	0	1245863	ИСТИНА	ЛОЖЬ	ЛОЖЬ
TSSSDDRSDRPSSSSQNIGSSSSNYHQR	tr|Q9VT61-m|CG8108	chr3L:9865388:A/G:K97R:+ NM_140110	[]	0	0	0	0	0	0	1	0	0	0	1	0	1	887527	0	0	0	0	0	0	0	0	0	0	1	0	1	0	ИСТИНА	ИСТИНА	ИСТИНА
TVSIMPGLR	tr|Q9W0Y8-m|NaCP60E	chr2R:24905510:A/G:K433R:+ NM_001259579	[]	0	0	0	58411298	0	86438844	0	2145346	0	45801642	0	59844288	0	59009560	0	58161638	0	43282774	1	64173972	0	81784560	0	47347418	0	42530434	0	40308692	ЛОЖЬ	ЛОЖЬ	ИСТИНА
TYNIVLKGIDAIEFPR	tr|P32023-m|for	chr2L:3624509:A/G:D537G:- NM_001014464	[]	0	0	0	0	0	554543	0	0	0	0	0	0	0	0	0	0	0	0	1	464486	0	0	0	0	0	0	0	0
VAEVGR	tr|P35500-3-m|para;tr|M9MS91-m|para;tr|M9MS96-m|para;tr|P35500-7-m|para;tr|M9MSP1-m|para;tr|M9MS92-m|para;tr|M9MSE1-m|para;tr|M9MSA0-m|para;tr|B7Z0Z2-m|para;tr|M9MS73-m|para;tr|M9MSP4-m|para	chrX:16505548:A/G:K438E:- NM_001201678;chrX:16463931:A/G:T2041A:- NM_001201673;chrX:16505548:A/G:K438E:- NM_001201688;chrX:16505548:A/G:K427E:- NM_001201722;chrX:16463931:A/G:T2064A:- NM_001201698;chrX:16505548:A/G:K427E:- NM_001201715;chrX:16505548:A/G:K438E:- NM_001201697;chrX:16505548:A/G:K438E:- NM_001201693;chrX:16505548:A/G:K438E:- NM_001201676;chrX:16463931:A/G:T2061A:- NM_001201700;chrX:1…	[]	0	0	0	29324561	0	19989276	1	29435499	0	8897246	0	13719196	0	19074995	0	24281904	0	32584379	2	8895966	0	0	0	0	0	8203460	0	0	ИСТИНА	ИСТИНА	ИСТИНА
VEEEER	tr|Q9VRJ5-m|CHMP2B	chr3L:5139853:A/G:M37V:+ NM_139690	[]	0	0	0	0	0	0	0	0	1	6983802	0	0	0	0	0	0	0	0	0	0	0	0	0	0	0	0	0	0	ЛОЖЬ	ЛОЖЬ	ИСТИНА
VLCSPSQFACHSGEQCVDK	tr|P98163-2-m|yl;tr|P98163-m|yl	chrX:14199368:A/G:T1866A:+ NM_078596;chrX:14196964:A/G:E1085G:+ NM_206710	['160.031@3', '160.031@10', '160.031@16']	11	12088227	4	10088126	1	1706128	0	0	1	652882	0	0	0	0	5	5232804	0	0	2	1704696	2	4036893	0	0	1	960554	1	2108530	ИСТИНА	ИСТИНА	ИСТИНА
VLCSPSQFACHSGEQCVDKER	tr|P98163-2-m|yl;tr|P98163-m|yl	chrX:14199368:A/G:T1866A:+ NM_078596;chrX:14196964:A/G:E1085G:+ NM_206710	['160.031@3', '160.031@10', '160.031@16']	13	54922922	14	33590841	5	7144811	4	2221465	7	4752863	6	5693204	3	3714142	4	20402206	2	2449433	10	7611166	5	12118131	5	4694291	3	2353621	7	4347398	ИСТИНА	ИСТИНА	ИСТИНА
VLPGLYVGSYR	tr|Q8IQK0-m|CG10089;tr|M9PI51-m|CG10089;tr|Q8IQK1-m|CG10089	chr3L:13469044:A/G:N16S:- NM_001300132;chr3L:13468299:A/G:K245R:- NM_168549;chr3L:13469044:A/G:N16S:- NM_001274874	[]	0	0	0	0	0	0	0	0	0	0	0	0	0	0	0	0	0	0	1	1272990	0	0	0	0	0	0	0	0
VTILDATDVPR	tr|Q9I7U4-5-m|sls;tr|Q9I7U4-m|sls	chr3L:2083707:A/G:K5953R:- NM_001274375;chr3L:2100283:A/G:D2118G:- NM_001274375	[]	0	0	1	112079484	0	56692398	1	66088364	0	31730468	0	112105184	0	39501714	0	0	1	72420288	0	47888530	0	100973448	0	42949104	0	41013852	1	54520594	ЛОЖЬ	ЛОЖЬ	ИСТИНА
WSCKLTITVICAQGLMAK	tr|Q8IM87-m|unc-13	chr4:899880:A/G:S1137G:- NM_143692	['160.031@3', '160.031@11']	0	0	0	0	0	0	0	0	0	0	1	0	0	0	0	0	0	0	0	0	0	0	0	0	0	0	0	0	ЛОЖЬ	ИСТИНА	ЛОЖЬ
YLQTLNAISAEK	tr|Q9VZA4-2-m|CG42540	chr3L:4586718:A/G:T186A:+ NM_001274490	[]	0	0	0	0	0	0	0	0	1	2100136	0	0	0	0	0	0	0	0	0	0	0	0	0	0	0	0	0	0	ЛОЖЬ	ЛОЖЬ	ИСТИНА
