## Supplementary material for "Proteome-Wide Analysis of ADAR-mediated Messenger RNA Editing During Fruit Fly Ontogeny": Suppl. Table 3. ADAR-edited sites in transcriptomic and proteomic data.

### Sheet: Sheet1
Supporting Information Table 3. A-to-I edited sites received from developmental transcriptome of Drosophila melanogaster [Graveley BR et al., Nature, 2011]. Only editing events common for proteomic datasets by Casas-Vila N et al. are presented [Casas-Vila N et al., Genome Res., 2017].
gene_names	gc_artcl	gc_R6	aa subs	em0-2hr Edited %	em2-4hr Edited %	em4-6hr Edited %	em6-8hr Edited %	em8-10hr Edited %	em10-12hr Edited %	em12-14hr Edited %	em14-16hr Edited %	em16-18hr Edited %	em18-20hr Edited %	em20-22hr Edited %	em22-24hr Edited %	L1 Edited %	L2 Edited %	L3_12hr Edited %	L3_PS1-2 Edited %	WPP Edited %	WPP_24hr Edited %	WPP_2days Edited %	WPP_3days Edited %	WPP_4days Edited %	AdM_Ecl_1days Edited %	AdM_Ecl_5days Edited %	AdF_Ecl_1days Edited %	AdF_Ecl_5days Edited %	Adult_y_average	Adult_o_average
alpha-Spec	3L:1782670	3L:1782670	Q1700R	0	0	0	0	0	0.007	0.009	0.012	0.018	0.027	0.015	0.03	0.047	0.033	0	0.037	0.041	0.098	0.193	0.214	0.112	0.135	0.206	0.075	0	0.105	0.103
Atx2	3R:11238976	3R:15413254	K398R	0	0	0	0	0	0	0	0	0	0	0	0	0	0	0	0	0.024	0	0.122	0.237	0.184	0.195	0.22	0.079	0	0.137	0.11
bt	4:787890	4:767264	T7091A	0	0	0	0	0	0	0	0	0	0	0	0	0	0	0	0	0	0	0.09	0.078	0.077	0.093	0.123	0.079	0.161	0.086	0.142
CG18661	2L:8998342	2L:8998342	K196E	0.811	0	0.84	0.8	0.85	0.795	0.824	0.909	0.875	0.923	0	1	0.714	0	0	0.667	0.717	0.815	0.869	0.774	0.892	0.864	0.895	0.825	0.87	0.844	0.882
CG1882	2R:3701368	2R:7813863	R173G	0	0	0	0	0	0	0	0	0	0.048	0	0	0	0	0	0	0	0	0.066	0.082	0.059	0.158	0.2	0.227	0.098	0.192	0.149
cpx	3R:123226	3R:4297504	I124M	0	0	0	0	0	0	0	0	0.073	0.074	0.195	0.213	0.273	0.327	0	0	0.333	0.526	0.505	0.509	0.667	0.375	0.296	0.35	0.28	0.363	0.288
Eip71CD	3L:15506114	3L:15513014	Q238R	0	0	0.074	0	0.055	0.051	0	0	0	0	0	0.109	0.019	0.063	0	0.019	0.043	0.029	0.024	0.044	0.029	0.068	0	0.068	0	0.068	0
endoA	3R:14733397	3R:18907675	K137E	0	0	0	0	0	0	0	0.024	0	0.061	0.047	0.08	0.058	0.077	0.118	0	0.04	0.084	0.094	0.253	0.332	0.369	0.361	0.19	0.103	0.279	0.232
Prm	3L:8733195	3L:8740095	Q264R	0	0	0	0	0	0	0	0	0	0.001	0	0	0	0	0	0	0	0	0.124	0.086	0.055	0.102	0.087	0.11	0	0.106	0.043
Rm62	3R:1830102	3R:6004380	K394R	0.006	0	0.005	0.003	0.007	0.009	0.008	0.011	0.01	0.009	0	0.017	0.013	0	0	0	0.019	0.027	0.088	0.116	0.081	0.093	0.104	0.038	0.024	0.066	0.064
sec23	3R:1476073	3R:5650351	Q304R	0	0	0	0	0	0.018	0.011	0.023	0.055	0.043	0.068	0.042	0.067	0.019	0	0.031	0.034	0.076	0.138	0.18	0.127	0.099	0.142	0.076	0	0.087	0.071
Unc-89	2R:19894078	2R:24006555	E1351G	0	0	0	0	0	0	0	0	0	0.048	0	0	0	0	0	0	0	0	0.731	0.754	0.623	0.739	0.741	0.618	0.632	0.678	0.686
