## Supplementary material for "Proteome-Wide Analysis of ADAR-mediated Messenger RNA Editing During Fruit Fly Ontogeny": Suppl. Table 4. Quantitation of selected edited sites and their genomic variants in the brain hydrolysate of the fruit fly by MRM.

### Sheet: A
Supporting Information Table 4a. Quantitation of selected edited sites and their genomic variants in the brain hydrolysate of the fruit fly by multiple reaction monitoring (MRM) with stable isotope labelled standards
gene name	edited site	tryptic peptide sequence for MRM study		Larvae			Pupae			Imago			% of edited transcripts
				abundance, nmol/g total protein (av. ± st.d.)	CV, %	percent of edited site, %	abundance, nmol/g total protein (av. ± st.d.)	CV, %	percent of edited site, %	abundance, nmol/g total protein (av. ± st.d.)	CV, %	percent of edited site, %
first biological replicate
Syx1A	M244V	genomic	IEYHVEHAMDYVQTATQDTK	3.68 ± 0.41	11.18	2.71	8.15 ± 2.2	27.07	4.71	10.11 ± 1.38	13.7	4.64	24
		edited	IEYHVEHAVDYVQTATQDTK	0.10 ± 0.02	20.15		0.39 ± 0.06	14.17		0.49 ± 0.04	7.67
cpx	I125M	genomic	NQIETQVNELK	8.55 ± 0.11	1.26	17.82	20.98 ± 1.77	8.44	23.46	33.37 ± 1.62	4.85	24.88	40
		edited	NQMETQVNELK	1.86 ± 0.3	16.19		6.44 ± 0.6	9.26		11.05 ± 0.46	4.13
EndoA	K137E	genomic	YSLDDNIK	7.09 ± 0.63	8.89	49.76	14.81 ± 1.07	7.24	69.26	15.68 ± 1.06	6.79	73.76	49
		edited	YSLDDNIEQNFLEPLHHMQTK	7.45± 3.31	44.37		33.52 ± 3.43	10.23		44.09 ± 1.36	3.09
Atx2	K337R	genomic	GVGPAPSANASADSSSK	NA	NA	NA	NA	NA	NA	NA	NA	NA	41
		edited	GVGPAPSANASADSSSR	NA	NA		NA	NA		NA	NA
CG4587	R489G	genomic	LVTTVSTPVFDR	0.73 ± 0.13	18.33	28.60	2.82 ± 0.1	3.64	47.04	2.75 ± 0.18	6.70	62.21	29
		edited	LVTTVSTPVFDGR	0.30 ± 0.14	46.63		2.51 ± 0.003	0.12		4.52 ± 0.07	1.51
Cadps	M1234V	genomic	LMSVLESTLSK	1.07 ± 0.09	8.22	18.23	2.34 ± 0.2	8.61	30.13	2.26 ± 0.12	5.45	36.63	41
		edited	LVSVLESTLSK	0.24 ± 0.06	24.16		1.02 ± 0.28	26.96		1.31 ± 0.16	12.53
second biological replicate
Syx1A	M244V	genomic	IEYHVEHAMDYVQTATQDTK	8.54 ± 1.14	13.31	2.76	15.48 ± 1.55	9.99	2.69	32.40 ± 1.69	5.22	2.77	24
		edited	IEYHVEHAVDYVQTATQDTK	0.24 ± 0.01	2.08		0.43 ± 0.01	2.35		0.92 ± 0.03	2.88
cpx	I125M	genomic	NQIETQVNELK	8.42 ± 0.09	1.12	18.42	11.98 ± 0.47	3.9	33.51	34.32 ± 1.29	3.76	30.76	40
		edited	NQMETQVNELK	1.9 ± 0.01	0.7		6.03 ± 0.17	2.76		15.24 ± 0.27	1.74
EndoA	K137E	genomic	YSLDDNIK	7.27 ± 0.11	1.51	59.27	10.0 ± 0.3	2.97	77.87	15.66 ± 0.33	2.08	85.4	49
		edited	YSLDDNIEQNFLEPLHHMQTK	10.6 ± 0.79	7.49		35.2 ± 0.71	2.02		91.63 ± 1.92	2.10
Atx2	K337R	genomic	GVGPAPSANASADSSSK	3.31 ± 0.13	4.04	0	1.37 ± 0.01	0.84	45.88	NA	NA	100	41
		edited	GVGPAPSANASADSSSR	NA	NA		1.16 ± 0.06	4.84		0.4 ± 0.04	8.75
CG4587	R489G	genomic	LVTTVSTPVFDR	1.28 ± 0.02	1.18	32.96	3.30 ± 0.1	3.11	49.78	5.19 ± 0.05	01.01	62.05	29
		edited	LVTTVSTPVFDGR	0.63 ± 0.06	9.49		3.27 ± 0.07	2.05		8.49 ± 0.10	1.22
Cadps	M1234V	genomic	LMSVLESTLSK	1.41 ± 0.02	1.63	0	2.42 ± 0.02	0.72	16.81	2.89 ± 0.01	0.17	21.85	41
		edited	LVSVLESTLSK	NA	NA		0.49 ± 0.04	8.10		0.81 ± 0.4	4.65

### Sheet: B
Supporting Information Table 4b. Percentage of edited peptides in the brain hydrolysate of the fruit fly were obtained by multiple reaction monitoring (MRM) with stable isotope labelled standards. Data are presented for two biological repeats. Editing percentage values ​​were calculated by averaging the results of three or four technical replications. Percentage of edited transcripts is shown for…
gene name	edited site	tryptic peptide sequence for MRM study		Larvae		Pupae		Imago		% of edited transcripts
				percent of edited site, % (av. ± st.d.)	CV, %	percent of edited site, % (av. ± st.d.)	CV, %	percent of edited site, % (av. ± st.d.)	CV, %
first biological replicate
Syx1A	M244V	genomic	IEYHVEHAMDYVQTATQDTK	2.7 ± 0.3	2020-08-09	4.7 ± 0.7	2020-04-15	4.6 ± 0.5	2020-06-11	24
		edited	IEYHVEHAVDYVQTATQDTK
cpx	I125M	genomic	NQIETQVNELK	17.8 ± 2.5	2020-02-14	23.5 ± 0.7	2020-09-02	24.9 ± 0.9	2020-07-03	40
		edited	NQMETQVNELK
EndoA	K137E	genomic	YSLDDNIK	49.8 ± 9.2	2020-05-18	69.3 ± 3.1	2020-05-04	73.8 ± 1.8	2020-05-02	49
		edited	YSLDDNIEQNFLEPLHHMQTK
Atx2	K337R	genomic	GVGPAPSANASADSSSK	NA	NA	NA	NA	NA	NA	41
		edited	GVGPAPSANASADSSSR
CG4587	R489G	genomic	LVTTVSTPVFDR	28.6 ± 11.3	39.6	47.1 ± 1.0	2.0	62.2 ± 1.8	2020-09-02	29
		edited	LVTTVSTPVFDGR
Cadps	M1234V	genomic	LMSVLESTLSK	18.2 ± 2.4	2020-09-12	30.1 ± 4.3	2020-03-14	36.6 ± 3.1	2020-06-08	41
		edited	LVSVLESTLSK
second biological replicate
Syx1A	M244V	genomic	IEYHVEHAMDYVQTATQDTK	2.8 ± 0.3	2020-06-10	2.7 ± 0.2	2020-04-07	2.8 ± 0.2	2020-05-07	24
		edited	IEYHVEHAVDYVQTATQDTK
cpx	I125M	genomic	NQIETQVNELK	18.4 ± 0.3	2020-05-01	33.5 ± 0.7	2020-01-02	30.8 ± 0.5	2020-05-01	40
		edited	NQMETQVNELK
EndoA	K137E	genomic	YSLDDNIK	59.3 ± 1.7	2020-09-02	77.9 ± 0.6	0.7	85.4 ± 0.5	0.5	49
		edited	YSLDDNIEQNFLEPLHHMQTK
Atx2	K337R	genomic	GVGPAPSANASADSSSK	0 ± 0	NA	45.9 ± 1.3	2020-09-02	100 ± 0	NA	41
		edited	GVGPAPSANASADSSSR
CG4587	R489G	genomic	LVTTVSTPVFDR	33.0 ± 1.9	2020-08-05	49.8 ± 0.8	2020-06-01	62.1 ± 0.1	0.1	29
		edited	LVTTVSTPVFDGR
Cadps	M1234V	genomic	LMSVLESTLSK	0 ± 0	NA	16.8 ± 1.1	2020-08-06	21.9 ± 0.8	2020-08-03	41
		edited	LVSVLESTLSK
