## Supplementary material for "Proteome-Wide Analysis of ADAR-mediated Messenger RNA Editing During Fruit Fly Ontogeny": Suppl. Table 6. Transition list for MRM method.

### Sheet: a
Supporting Information Table 6a. Transition list for the first biological replicate.
Q1	Q3	transition_group_id	CE	sequence	frg_type	RT	organism	decoy_algorithm
793.702	991.505	1	32.4	IEYHVEHAMDYVQTATQDTK	y	24.705	Fly	NA
793.702	892.437	1	32.4	IEYHVEHAMDYVQTATQDTK	y	24.705	Fly	NA
793.702	764.378	1	32.4	IEYHVEHAMDYVQTATQDTK	y	24.705	Fly	NA
793.702	663.331	1	32.4	IEYHVEHAMDYVQTATQDTK	y	24.705	Fly	NA
793.702	592.294	1	32.4	IEYHVEHAMDYVQTATQDTK	y	24.705	Fly	NA
793.702	613.269	1	32.4	IEYHVEHAMDYVQTATQDTK	b	24.705	Fly	NA
796.374	999.52	1	32.4	IEYHVEHAMDYVQTATQDTK	y	24.705	Fly	NA
796.374	900.451	1	32.4	IEYHVEHAMDYVQTATQDTK	y	24.705	Fly	NA
796.374	772.393	1	32.4	IEYHVEHAMDYVQTATQDTK	y	24.705	Fly	NA
796.374	671.345	1	32.4	IEYHVEHAMDYVQTATQDTK	y	24.705	Fly	NA
796.374	600.308	1	32.4	IEYHVEHAMDYVQTATQDTK	y	24.705	Fly	NA
796.374	613.269	1	32.4	IEYHVEHAMDYVQTATQDTK	b	24.705	Fly	NA
783.045	991.505	2	32	IEYHVEHAVDYVQTATQDTK	y	23.7875	Fly	NA
783.045	892.437	2	32	IEYHVEHAVDYVQTATQDTK	y	23.7875	Fly	NA
783.045	764.378	2	32	IEYHVEHAVDYVQTATQDTK	y	23.7875	Fly	NA
783.045	663.331	2	32	IEYHVEHAVDYVQTATQDTK	y	23.7875	Fly	NA
783.045	592.294	2	32	IEYHVEHAVDYVQTATQDTK	y	23.7875	Fly	NA
783.045	597.283	2	32	IEYHVEHAVDYVQTATQDTK	b	23.7875	Fly	NA
785.716	999.52	2	32	IEYHVEHAVDYVQTATQDTK	y	23.7875	Fly	NA
785.716	900.451	2	32	IEYHVEHAVDYVQTATQDTK	y	23.7875	Fly	NA
785.716	772.393	2	32	IEYHVEHAVDYVQTATQDTK	y	23.7875	Fly	NA
785.716	671.345	2	32	IEYHVEHAVDYVQTATQDTK	y	23.7875	Fly	NA
785.716	600.308	2	32	IEYHVEHAVDYVQTATQDTK	y	23.7875	Fly	NA
785.716	597.283	2	32	IEYHVEHAVDYVQTATQDTK	b	23.7875	Fly	NA
658.346	1073.58	3	22.7	NQIETQVNELK	y	20.71	Fly	NA
658.346	960.5	3	22.7	NQIETQVNELK	y	20.71	Fly	NA
658.346	831.457	3	22.7	NQIETQVNELK	y	20.71	Fly	NA
658.346	602.351	3	22.7	NQIETQVNELK	y	20.71	Fly	NA
658.346	503.282	3	22.7	NQIETQVNELK	y	20.71	Fly	NA
661.855	1080.6	3	22.7	NQIETQVNELK	y	20.71	Fly	NA
661.855	967.517	3	22.7	NQIETQVNELK	y	20.71	Fly	NA
661.855	838.474	3	22.7	NQIETQVNELK	y	20.71	Fly	NA
661.855	609.368	3	22.7	NQIETQVNELK	y	20.71	Fly	NA
661.855	510.3	3	22.7	NQIETQVNELK	y	20.71	Fly	NA
667.324	1091.54	4	22.9	NQMETQVNELK	y	19.1275	Fly	NA
667.324	960.5	4	22.9	NQMETQVNELK	y	19.1275	Fly	NA
667.324	831.457	4	22.9	NQMETQVNELK	y	19.1275	Fly	NA
667.324	602.351	4	22.9	NQMETQVNELK	y	19.1275	Fly	NA
667.324	503.282	4	22.9	NQMETQVNELK	y	19.1275	Fly	NA
670.833	1098.56	4	22.9	NQMETQVNELK	y	19.1275	Fly	NA
670.833	967.517	4	22.9	NQMETQVNELK	y	19.1275	Fly	NA
670.833	838.474	4	22.9	NQMETQVNELK	y	19.1275	Fly	NA
670.833	609.368	4	22.9	NQMETQVNELK	y	19.1275	Fly	NA
670.833	510.3	4	22.9	NQMETQVNELK	y	19.1275	Fly	NA
858.076	991.514	5	34.9	YSLDDNIEQNFLEPLHHMQTK	y	32.6475	Fly	NA
858.076	1161.56	5	34.9	YSLDDNIEQNFLEPLHHMQTK	y	32.6475	Fly	NA
858.076	1105.02	5	34.9	YSLDDNIEQNFLEPLHHMQTK	y	32.6475	Fly	NA
858.076	876.43	5	34.9	YSLDDNIEQNFLEPLHHMQTK	y	32.6475	Fly	NA
860.747	999.528	5	34.9	YSLDDNIEQNFLEPLHHMQTK	y	32.6475	Fly	NA
860.747	1165.57	5	34.9	YSLDDNIEQNFLEPLHHMQTK	y	32.6475	Fly	NA
860.747	1109.03	5	34.9	YSLDDNIEQNFLEPLHHMQTK	y	32.6475	Fly	NA
860.747	880.437	5	34.9	YSLDDNIEQNFLEPLHHMQTK	y	32.6475	Fly	NA
765.861	1149.51	6	25.9	GVGPAPSANASADSSSR	y	14.63	Fly	NA
765.861	894.391	6	25.9	GVGPAPSANASADSSSR	y	14.63	Fly	NA
765.861	687.816	6	25.9	GVGPAPSANASADSSSR	y	14.63	Fly	NA
765.861	575.26	6	25.9	GVGPAPSANASADSSSR	y	14.63	Fly	NA
770.865	1159.52	6	25.9	GVGPAPSANASADSSSR	y	14.63	Fly	NA
770.865	904.399	6	25.9	GVGPAPSANASADSSSR	y	14.63	Fly	NA
770.865	692.82	6	25.9	GVGPAPSANASADSSSR	y	14.63	Fly	NA
770.865	580.264	6	25.9	GVGPAPSANASADSSSR	y	14.63	Fly	NA
751.858	1121.51	7	25.5	GVGPAPSANASADSSSK	y	14.155	Fly	NA
751.858	673.813	7	25.5	GVGPAPSANASADSSSK	y	14.155	Fly	NA
751.858	645.302	7	25.5	GVGPAPSANASADSSSK	y	14.155	Fly	NA
751.858	561.257	7	25.5	GVGPAPSANASADSSSK	y	14.155	Fly	NA
755.865	1129.52	7	25.5	GVGPAPSANASADSSSK	y	14.155	Fly	NA
755.865	677.82	7	25.5	GVGPAPSANASADSSSK	y	14.155	Fly	NA
755.865	649.309	7	25.5	GVGPAPSANASADSSSK	y	14.155	Fly	NA
755.865	565.264	7	25.5	GVGPAPSANASADSSSK	y	14.155	Fly	NA
636.008	1089.55	8	26.4	YLLQIWPQPQAQHQR	y	28.945	Fly	NA
636.008	864.443	8	26.4	YLLQIWPQPQAQHQR	y	28.945	Fly	NA
636.008	638.321	8	26.4	YLLQIWPQPQAQHQR	y	28.945	Fly	NA
636.008	545.281	8	26.4	YLLQIWPQPQAQHQR	y	28.945	Fly	NA
639.344	1099.56	8	26.4	YLLQIWPQPQAQHQR	y	28.945	Fly	NA
639.344	874.452	8	26.4	YLLQIWPQPQAQHQR	y	28.945	Fly	NA
639.344	643.325	8	26.4	YLLQIWPQPQAQHQR	y	28.945	Fly	NA
639.344	550.285	8	26.4	YLLQIWPQPQAQHQR	y	28.945	Fly	NA
593.321	961.496	9	24.8	YLLQIWPQPQAQHR	y	29.3375	Fly	NA
593.321	736.385	9	24.8	YLLQIWPQPQAQHR	y	29.3375	Fly	NA
593.321	574.291	9	24.8	YLLQIWPQPQAQHR	y	29.3375	Fly	NA
593.321	481.252	9	24.8	YLLQIWPQPQAQHR	y	29.3375	Fly	NA
596.657	971.505	9	24.8	YLLQIWPQPQAQHR	y	29.3375	Fly	NA
596.657	746.393	9	24.8	YLLQIWPQPQAQHR	y	29.3375	Fly	NA
596.657	579.296	9	24.8	YLLQIWPQPQAQHR	y	29.3375	Fly	NA
596.657	486.256	9	24.8	YLLQIWPQPQAQHR	y	29.3375	Fly	NA
696.38	977.505	10	23.8	LVTTVSTPVFDGR	y	23.655	Fly	NA
696.38	878.437	10	23.8	LVTTVSTPVFDGR	y	23.655	Fly	NA
696.38	791.405	10	23.8	LVTTVSTPVFDGR	y	23.655	Fly	NA
701.384	987.513	10	23.8	LVTTVSTPVFDGR	y	23.655	Fly	NA
701.384	888.445	10	23.8	LVTTVSTPVFDGR	y	23.655	Fly	NA
701.384	801.413	10	23.8	LVTTVSTPVFDGR	y	23.655	Fly	NA
667.869	1021.53	11	22.9	LVTTVSTPVFDR	y	23.5825	Fly	NA
667.869	920.484	11	22.9	LVTTVSTPVFDR	y	23.5825	Fly	NA
667.869	821.415	11	22.9	LVTTVSTPVFDR	y	23.5825	Fly	NA
667.869	633.335	11	22.9	LVTTVSTPVFDR	y	23.5825	Fly	NA
672.873	1031.54	11	22.9	LVTTVSTPVFDR	y	23.5825	Fly	NA
672.873	930.492	11	22.9	LVTTVSTPVFDR	y	23.5825	Fly	NA
672.873	831.423	11	22.9	LVTTVSTPVFDR	y	23.5825	Fly	NA
672.873	643.344	11	22.9	LVTTVSTPVFDR	y	23.5825	Fly	NA
588.348	963.536	12	20.6	LVSVLESTLSK	y	24.91	Fly	NA
588.348	876.504	12	20.6	LVSVLESTLSK	y	24.91	Fly	NA
588.348	777.435	12	20.6	LVSVLESTLSK	y	24.91	Fly	NA
588.348	664.351	12	20.6	LVSVLESTLSK	y	24.91	Fly	NA
588.348	512.344	12	20.6	LVSVLESTLSK	b	24.91	Fly	NA
592.355	971.55	12	20.6	LVSVLESTLSK	y	24.91	Fly	NA
592.355	884.518	12	20.6	LVSVLESTLSK	y	24.91	Fly	NA
592.355	785.449	12	20.6	LVSVLESTLSK	y	24.91	Fly	NA
592.355	672.365	12	20.6	LVSVLESTLSK	y	24.91	Fly	NA
592.355	512.344	12	20.6	LVSVLESTLSK	b	24.91	Fly	NA
604.334	963.536	13	21	LMSVLESTLSK	y	25.895	Fly	NA
604.334	876.504	13	21	LMSVLESTLSK	y	25.895	Fly	NA
604.334	777.435	13	21	LMSVLESTLSK	y	25.895	Fly	NA
604.334	664.351	13	21	LMSVLESTLSK	y	25.895	Fly	NA
604.334	544.316	13	21	LMSVLESTLSK	b	25.895	Fly	NA
608.341	971.55	13	21	LMSVLESTLSK	y	25.895	Fly	NA
608.341	884.518	13	21	LMSVLESTLSK	y	25.895	Fly	NA
608.341	785.449	13	21	LMSVLESTLSK	y	25.895	Fly	NA
608.341	672.365	13	21	LMSVLESTLSK	y	25.895	Fly	NA
608.341	544.316	13	21	LMSVLESTLSK	b	25.895	Fly	NA
484.24	804.41	14	17.4	YSLDDNIK	y	19.0575	Fly	NA
484.24	717.378	14	17.4	YSLDDNIK	y	19.0575	Fly	NA
484.24	604.294	14	17.4	YSLDDNIK	y	19.0575	Fly	NA
488.247	812.424	14	17.4	YSLDDNIK	y	19.0575	Fly	NA
488.247	725.392	14	17.4	YSLDDNIK	y	19.0575	Fly	NA
488.247	612.308	14	17.4	YSLDDNIK	y	19.0575	Fly	NA

### Sheet: b
Supporting Information Table 6b. Transition list for the second biological replicate
Q1	Q3	transition_group_id	CE	sequence	frg_type	RT	organism	decoy_algorithm
751.857	408.209	1	27.8	GVGPAPSANASADSSSK	y	13.37	Fly	NA
751.857	681.305	1	27.8	GVGPAPSANASADSSSK	y	13.37	Fly	NA
751.857	866.385	1	27.8	GVGPAPSANASADSSSK	y	13.37	Fly	NA
751.857	937.422	1	27.8	GVGPAPSANASADSSSK	y	13.37	Fly	NA
755.864	416.223	1	27.8	GVGPAPSANASADSSSK	y	13.37	Fly	NA
755.864	689.319	1	27.8	GVGPAPSANASADSSSK	y	13.37	Fly	NA
755.864	874.399	1	27.8	GVGPAPSANASADSSSK	y	13.37	Fly	NA
755.864	945.436	1	27.8	GVGPAPSANASADSSSK	y	13.37	Fly	NA
765.86	436.215	2	28.3	GVGPAPSANASADSSSR	y	13.94	Fly	NA
765.86	709.311	2	28.3	GVGPAPSANASADSSSR	y	13.94	Fly	NA
765.86	780.348	2	28.3	GVGPAPSANASADSSSR	y	13.94	Fly	NA
765.86	894.391	2	28.3	GVGPAPSANASADSSSR	y	13.94	Fly	NA
765.86	965.428	2	28.3	GVGPAPSANASADSSSR	y	13.94	Fly	NA
770.864	446.223	2	28.3	GVGPAPSANASADSSSR	y	13.94	Fly	NA
770.864	719.319	2	28.3	GVGPAPSANASADSSSR	y	13.94	Fly	NA
770.864	790.357	2	28.3	GVGPAPSANASADSSSR	y	13.94	Fly	NA
770.864	904.399	2	28.3	GVGPAPSANASADSSSR	y	13.94	Fly	NA
770.864	975.437	2	28.3	GVGPAPSANASADSSSR	y	13.94	Fly	NA
667.324	503.282	3	25	NQMETQVNELK	y	18.68	Fly	NA
667.324	602.351	3	25	NQMETQVNELK	y	18.68	Fly	NA
667.324	831.457	3	25	NQMETQVNELK	y	18.68	Fly	NA
667.324	960.5	3	25	NQMETQVNELK	y	18.68	Fly	NA
667.324	1091.54	3	25	NQMETQVNELK	y	18.68	Fly	NA
670.833	510.3	3	25	NQMETQVNELK	y	18.68	Fly	NA
670.833	609.368	3	25	NQMETQVNELK	y	18.68	Fly	NA
670.833	838.474	3	25	NQMETQVNELK	y	18.68	Fly	NA
670.833	967.517	3	25	NQMETQVNELK	y	18.68	Fly	NA
670.833	1098.56	3	25	NQMETQVNELK	y	18.68	Fly	NA
484.24	489.267	4	18.8	YSLDDNIK	y	18.95	Fly	NA
484.24	604.294	4	18.8	YSLDDNIK	y	18.95	Fly	NA
484.24	717.378	4	18.8	YSLDDNIK	y	18.95	Fly	NA
484.24	804.41	4	18.8	YSLDDNIK	y	18.95	Fly	NA
488.247	497.281	4	18.8	YSLDDNIK	y	18.95	Fly	NA
488.247	612.308	4	18.8	YSLDDNIK	y	18.95	Fly	NA
488.247	725.392	4	18.8	YSLDDNIK	y	18.95	Fly	NA
488.247	812.424	4	18.8	YSLDDNIK	y	18.95	Fly	NA
658.346	831.457	5	24.7	NQIETQVNELK	y	20	Fly	NA
658.346	960.5	5	24.7	NQIETQVNELK	y	20	Fly	NA
658.346	1073.58	5	24.7	NQIETQVNELK	y	20	Fly	NA
661.854	838.474	5	24.7	NQIETQVNELK	y	20	Fly	NA
661.854	967.517	5	24.7	NQIETQVNELK	y	20	Fly	NA
661.854	1080.6	5	24.7	NQIETQVNELK	y	20	Fly	NA
783.044	592.294	6	24.6	IEYHVEHAVDYVQTATQDTK	y	21.97	Fly	NA
783.044	597.283	6	24.6	IEYHVEHAVDYVQTATQDTK	b	21.97	Fly	NA
783.044	663.331	6	24.6	IEYHVEHAVDYVQTATQDTK	y	21.97	Fly	NA
783.044	764.378	6	24.6	IEYHVEHAVDYVQTATQDTK	y	21.97	Fly	NA
783.044	892.437	6	24.6	IEYHVEHAVDYVQTATQDTK	y	21.97	Fly	NA
785.716	597.283	6	24.6	IEYHVEHAVDYVQTATQDTK	b	21.97	Fly	NA
785.716	600.308	6	24.6	IEYHVEHAVDYVQTATQDTK	y	21.97	Fly	NA
785.716	671.345	6	24.6	IEYHVEHAVDYVQTATQDTK	y	21.97	Fly	NA
785.716	772.393	6	24.6	IEYHVEHAVDYVQTATQDTK	y	21.97	Fly	NA
785.716	900.451	6	24.6	IEYHVEHAVDYVQTATQDTK	y	21.97	Fly	NA
793.702	592.294	7	24.9	IEYHVEHAMDYVQTATQDTK	y	22.72	Fly	NA
793.702	613.269	7	24.9	IEYHVEHAMDYVQTATQDTK	b	22.72	Fly	NA
793.702	663.331	7	24.9	IEYHVEHAMDYVQTATQDTK	y	22.72	Fly	NA
793.702	764.378	7	24.9	IEYHVEHAMDYVQTATQDTK	y	22.72	Fly	NA
793.702	892.437	7	24.9	IEYHVEHAMDYVQTATQDTK	y	22.72	Fly	NA
793.702	991.505	7	24.9	IEYHVEHAMDYVQTATQDTK	y	22.72	Fly	NA
796.373	600.308	7	24.9	IEYHVEHAMDYVQTATQDTK	y	22.72	Fly	NA
796.373	613.269	7	24.9	IEYHVEHAMDYVQTATQDTK	b	22.72	Fly	NA
796.373	671.345	7	24.9	IEYHVEHAMDYVQTATQDTK	y	22.72	Fly	NA
796.373	772.393	7	24.9	IEYHVEHAMDYVQTATQDTK	y	22.72	Fly	NA
796.373	900.451	7	24.9	IEYHVEHAMDYVQTATQDTK	y	22.72	Fly	NA
796.373	999.52	7	24.9	IEYHVEHAMDYVQTATQDTK	y	22.72	Fly	NA
696.38	690.357	8	26	LVTTVSTPVFDGR	y	22.96	Fly	NA
696.38	791.405	8	26	LVTTVSTPVFDGR	y	22.96	Fly	NA
696.38	878.437	8	26	LVTTVSTPVFDGR	y	22.96	Fly	NA
696.38	977.505	8	26	LVTTVSTPVFDGR	y	22.96	Fly	NA
701.384	700.365	8	26	LVTTVSTPVFDGR	y	22.96	Fly	NA
701.384	801.413	8	26	LVTTVSTPVFDGR	y	22.96	Fly	NA
701.384	888.445	8	26	LVTTVSTPVFDGR	y	22.96	Fly	NA
701.384	987.513	8	26	LVTTVSTPVFDGR	y	22.96	Fly	NA
667.869	633.335	9	25	LVTTVSTPVFDR	y	23.01	Fly	NA
667.869	734.383	9	25	LVTTVSTPVFDR	y	23.01	Fly	NA
667.869	821.415	9	25	LVTTVSTPVFDR	y	23.01	Fly	NA
667.869	920.484	9	25	LVTTVSTPVFDR	y	23.01	Fly	NA
672.873	643.344	9	25	LVTTVSTPVFDR	y	23.01	Fly	NA
672.873	744.391	9	25	LVTTVSTPVFDR	y	23.01	Fly	NA
672.873	831.423	9	25	LVTTVSTPVFDR	y	23.01	Fly	NA
672.873	930.492	9	25	LVTTVSTPVFDR	y	23.01	Fly	NA
588.347	512.344	10	22.3	LVSVLESTLSK	b	24.31	Fly	NA
588.347	535.309	10	22.3	LVSVLESTLSK	y	24.31	Fly	NA
588.347	777.435	10	22.3	LVSVLESTLSK	y	24.31	Fly	NA
588.347	963.536	10	22.3	LVSVLESTLSK	y	24.31	Fly	NA
592.354	512.344	10	22.3	LVSVLESTLSK	b	24.31	Fly	NA
592.354	543.323	10	22.3	LVSVLESTLSK	y	24.31	Fly	NA
592.354	785.449	10	22.3	LVSVLESTLSK	y	24.31	Fly	NA
592.354	971.55	10	22.3	LVSVLESTLSK	y	24.31	Fly	NA
604.333	544.316	11	22.8	LMSVLESTLSK	b	25.14	Fly	NA
604.333	664.351	11	22.8	LMSVLESTLSK	y	25.14	Fly	NA
604.333	777.435	11	22.8	LMSVLESTLSK	y	25.14	Fly	NA
604.333	963.536	11	22.8	LMSVLESTLSK	y	25.14	Fly	NA
608.34	544.316	11	22.8	LMSVLESTLSK	b	25.14	Fly	NA
608.34	672.365	11	22.8	LMSVLESTLSK	y	25.14	Fly	NA
608.34	785.449	11	22.8	LMSVLESTLSK	y	25.14	Fly	NA
608.34	971.55	11	22.8	LMSVLESTLSK	y	25.14	Fly	NA
636.007	440.236	12	20.3	YLLQIWPQPQAQHQR	y	26.82	Fly	NA
636.007	568.295	12	20.3	YLLQIWPQPQAQHQR	y	26.82	Fly	NA
636.007	639.332	12	20.3	YLLQIWPQPQAQHQR	y	26.82	Fly	NA
636.007	864.443	12	20.3	YLLQIWPQPQAQHQR	y	26.82	Fly	NA
639.343	450.245	12	20.3	YLLQIWPQPQAQHQR	y	26.82	Fly	NA
639.343	578.303	12	20.3	YLLQIWPQPQAQHQR	y	26.82	Fly	NA
639.343	649.34	12	20.3	YLLQIWPQPQAQHQR	y	26.82	Fly	NA
639.343	874.452	12	20.3	YLLQIWPQPQAQHQR	y	26.82	Fly	NA
593.321	440.236	13	19	YLLQIWPQPQAQHR	y	26.92	Fly	NA
593.321	511.274	13	19	YLLQIWPQPQAQHR	y	26.92	Fly	NA
593.321	736.385	13	19	YLLQIWPQPQAQHR	y	26.92	Fly	NA
593.321	961.496	13	19	YLLQIWPQPQAQHR	y	26.92	Fly	NA
596.657	450.245	13	19	YLLQIWPQPQAQHR	y	26.92	Fly	NA
596.657	521.282	13	19	YLLQIWPQPQAQHR	y	26.92	Fly	NA
596.657	746.393	13	19	YLLQIWPQPQAQHR	y	26.92	Fly	NA
596.657	971.505	13	19	YLLQIWPQPQAQHR	y	26.92	Fly	NA
643.808	507.26	14	20.5	YSLDDNIEQNFLEPLHHMQTK	y	28.68	Fly	NA
643.808	876.43	14	20.5	YSLDDNIEQNFLEPLHHMQTK	y	28.68	Fly	NA
643.808	991.514	14	20.5	YSLDDNIEQNFLEPLHHMQTK	y	28.68	Fly	NA
645.812	515.274	14	20.5	YSLDDNIEQNFLEPLHHMQTK	y	28.68	Fly	NA
645.812	880.437	14	20.5	YSLDDNIEQNFLEPLHHMQTK	y	28.68	Fly	NA
645.812	999.528	14	20.5	YSLDDNIEQNFLEPLHHMQTK	y	28.68	Fly	NA
